# Thermosensitive alternative splicing senses and mediates temperature adaptation in *Drosophila*

**DOI:** 10.1101/503409

**Authors:** Naveh Evantal, Ane Martin Anduaga, Osnat Bartok, Ines Lucía Patop, Ron Weiss, Sebastian Kadener

## Abstract

Circadian rhythms are generated by the cyclic transcription, translation and degradation of clock genes, including *timeless* (*tim*). Currently, little is known about the mechanisms by which the circadian clock senses and adapts to temperature changes. Here we show that temperature dramatically changes the splicing pattern of *tim*. We found that at 18°C TIM protein levels are diminished due to the induction of two cold-specific splicing isoforms (*tim-cold* and *tim-short&cold*). At 29°C, another isoform, *tim-Medium* is strongly upregulated. We found that this isoform switching mechanism allows flies to regulate the levels and activity of TIM by setting miRNA-dependent thresholds for expression as well as by expressing isoforms with specific functions. Flies in which the production of *tim-short&cold* is abrogated display altered patterns of locomotor activity and altered *tim* expression. Interestingly, the introns of *tim* carry the information for the temperature sensitivity, suggesting that *tim* splicing *per se* is the temperature sensor.
