## Supplementary material for "Thermosensitive alternative splicing senses and mediates temperature adaptation in *Drosophila*": Table S3

### Sheet: dm6
tim isoform	miRNA_ID	species_ID	end	star	chr	miR-end	miR-star	miRNA_ID	MSA_start	MSA_end	UTR_start	UTR_end	Group_ID	Site_type	miRNA in this species	Group_type	Species_site_types_this_group
timcold	bantam-5p	droMel	3495479	3493986	chr2L	3494945	3494951	bantam-5p	840	851	529	535	1	1a	x	1a	droMel droEre2 droSec1 droSim1
timcold	miR-1001-3p	droMel	3495479	3493986	chr2L	3494834	3494840	miR-1001-3p	1060	1068	640	646	14	m8	x	m8	droMel
timcold	miR-1003-3p/1004-3p	droMel	3495479	3493986	chr2L	3494574	3494580	miR-1003-3p/1004-3p	1617	1623	900	906	20	m8	x	m8	droMel droBia2 droBip2 droEle2 droEre2 droEug2 droFic2 droPer1 droPse3 droRho2 droSec1 droSim1 droSuz1 droTak2 droYak3
timcold	miR-1003-3p/1004-3p	droMel	3495479	3493986	chr2L	3494254	3494260	miR-1003-3p/1004-3p	2141	2149	1220	1226	21	m8	x	m8	droMel droSec1 droSim1 droSuz1 droTak2
timcold	miR-1008-5p/2279-5p	droMel	3495479	3493986	chr2L	3495432	3495438	miR-1008-5p/2279-5p	60	66	42	48	31	1a	x	1a	droMel droEre2 droSec1 droSim1
timcold	miR-1009-3p	droMel	3495479	3493986	chr2L	3494466	3494472	miR-1009-3p	1743	1749	1008	1014	35	m8	x	m8	droMel droEre2 droSec1 droSim1 droTak2 droYak3
timcold	miR-1010-3p	droMel	3495479	3493986	chr2L	3495063	3495069	miR-1010-3p	617	624	411	417	38	1a	x	1a	droMel droEre2 droEug2 droSec1 droSim1 droTak2 droYak3
timcold	miR-1016-5p	droMel	3495479	3493986	chr2L	3495207	3495213	miR-1016-5p	412	421	267	273	54	1a	x	1a	droMel
timcold	miR-1016-5p	droMel	3495479	3493986	chr2L	3495168	3495174	miR-1016-5p	481	487	306	312	51	1a	x	1a	droMel droEre2 droKik2 droRho2 droSec1 droSim1 droYak3
timcold	miR-137-3p	droMel	3495479	3493986	chr2L	3494769	3494775	miR-137-3p	1153	1166	705	711	68	m8	x	m8	droMel droAna3 droBia2 droBip2 droEle2 droEre2 droEug2 droFic2 droRho2 droSec1 droSim1 droSuz1 droTak2 droYak3
timcold	miR-13b-1-5p	droMel	3495479	3493986	chr2L	3495429	3495436	miR-13b-1-5p	62	69	44	51	75	m8:1a	x	m8:1a	droMel droYak3
timcold	miR-190-3p	droMel	3495479	3493986	chr2L	3494130	3494136	miR-190-3p	2331	2337	1344	1350	79	m8	x	m8	droMel droAna3 droBia2 droBip2 droEle2 droEre2 droEug2 droFic2 droGri2 droKik2 droMir2 droPer1 droPse3 droSec1 droSim1 droSuz1 droTak2 droVir3 droWil2 droYak3
timcold	miR-193-3p	droMel	3495479	3493986	chr2L	3495129	3495135	miR-193-3p	529	535	345	351	83	m8	x	m8	droMel droSec1 droSim1
timcold	miR-210-5p	droMel	3495479	3493986	chr2L	3494618	3494624	miR-210-5p	1567	1573	856	862	88	m8	x	m8	droMel droAna3 droBia2 droEle2 droEre2 droEug2 droFic2 droGri2 droKik2 droRho2 droSec1 droSim1 droSuz1 droTak2 droVir3
timcold	miR-2281-5p	droMel	3495479	3493986	chr2L	3494963	3494969	miR-2281-5p	811	817	511	517	97	1a	x	1a	droMel droEre2
timcold	miR-2283-5p	droMel	3495479	3493986	chr2L	3495385	3495391	miR-2283-5p	143	156	89	95	108	m8	x	m8	droMel
timcold	miR-2283-5p	droMel	3495479	3493986	chr2L	3495370	3495376	miR-2283-5p	167	173	104	110	103	1a	x	1a	droMel droEre2 droSec1 droSim1
timcold	miR-2283-5p	droMel	3495479	3493986	chr2L	3495324	3495330	miR-2283-5p	259	265	150	156	104	m8	x	m8	droMel droEre2 droKik2 droSec1 droSim1 droYak3
timcold	miR-2283-5p	droMel	3495479	3493986	chr2L	3495287	3495293	miR-2283-5p	296	306	187	193	105	m8	x	m8	droMel droEre2 droSec1 droSim1
timcold	miR-2283-5p	droMel	3495479	3493986	chr2L	3495098	3495105	miR-2283-5p	573	580	375	382	106	m8:1a	x	m8:1a	droMel droSim1
timcold	miR-2497-5p	droMel	3495479	3493986	chr2L	3494012	3494018	miR-2497-5p	2654	2662	1462	1468	138	m8	x	m8	droMel droBia2 droEle2 droEre2 droKik2 droRho2 droSec1 droSim1 droSuz1 droTak2 droYak3
timcold	miR-275-3p/306-5p	droMel	3495479	3493986	chr2L	3494349	3494355	miR-275-3p/306-5p	2007	2017	1125	1131	161	1a	x	1a	droMel droAna3 droBia2 droBip2 droEle2 droEre2 droEug2 droFic2 droKik2 droMir2 droPer1 droPse3 droRho2 droSec1 droSim1 droSuz1 droTak2 droYak3
timcold	miR-276a-3p/276b-3p	droMel	3495479	3493986	chr2L	3494132	3494138	miR-276a-3p/276b-3p	2327	2335	1342	1348	164	m8	x	m8	droMel droAna3 droBia2 droBip2 droEle2 droEre2 droEug2 droFic2 droGri2 droKik2 droRho2 droSec1 droSim1 droSuz1 droTak2 droVir3 droWil2 droYak3
timcold	miR-279-3p/286-3p/996-3p	droMel	3495479	3493986	chr2L	3494925	3494932	miR-279-3p/286-3p/996-3p	869	905	548	555	172	m8:1a	x	m8:1a	droMel droEre2 droSec1 droSim1
timcold	miR-284-3p	droMel	3495479	3493986	chr2L	3494800	3494807	miR-284-3p	1098	1122	673	680	184	m8:1a	x	m8:1a	droMel droAna3 droBip2 droEle2 droEre2 droFic2 droSec1 droSim1 droYak3
timcold	miR-284-5p/1005-3p	droMel	3495479	3493986	chr2L	3495190	3495197	miR-284-5p/1005-3p	431	460	283	290	185	m8:1a	x	m8:1a	droMel
timcold	miR-289-5p/972-5p	droMel	3495479	3493986	chr2L	3495386	3495392	miR-289-5p/972-5p	142	155	88	94	192	m8	x	m8	droMel droAna3
timcold	miR-289-5p/972-5p	droMel	3495479	3493986	chr2L	3495325	3495331	miR-289-5p/972-5p	258	264	149	155	193	m8	x	m8	droMel droEre2 droKik2 droSec1 droSim1 droYak3
timcold	miR-289-5p/972-5p	droMel	3495479	3493986	chr2L	3495288	3495294	miR-289-5p/972-5p	295	305	186	192	194	m8	x	m8	droMel droEre2 droSec1 droSim1
timcold	miR-2a-3p/2b-3p/2c-3p/5-3p/6-3p/11-3p/13a-3p/13b-3p/308-3p	droMel	3495479	3493986	chr2L	3495270	3495276	miR-2a-3p/2b-3p/2c-3p/5-3p/6-3p/11-3p/13a-3p/13b-3p/308-3p	317	350	204	210	202	1a	x	1a	droMel
timcold	miR-2b-1-5p/2b-2-5p	droMel	3495479	3493986	chr2L	3494283	3494289	miR-2b-1-5p/2b-2-5p	2088	2094	1191	1197	203	1a	x	1a	droMel droSec1 droSim1 droYak3
timcold	miR-303-5p	droMel	3495479	3493986	chr2L	3495156	3495162	miR-303-5p	493	508	318	324	216	m8	x	m8	droMel droEre2
timcold	miR-307a-5p	droMel	3495479	3493986	chr2L	3494462	3494468	miR-307a-5p	1747	1756	1012	1018	222	m8	x	m8	droMel droBia2 droEre2 droKik2 droSec1 droSim1 droSuz1 droTak2 droYak3
timcold	miR-307b-5p	droMel	3495479	3493986	chr2L	3494463	3494470	miR-307b-5p	1745	1755	1010	1017	224	m8:1a	x	m8:1a	droMel droBia2 droEre2 droKik2 droSec1 droSim1 droSuz1 droTak2 droYak3
timcold	miR-314-5p	droMel	3495479	3493986	chr2L	3494204	3494210	miR-314-5p	2205	2221	1270	1276	233	1a	x	1a	droMel droEle2 droEre2 droEug2 droFic2 droKik2 droRho2 droSec1 droSim1 droSuz1 droTak2 droYak3
timcold	miR-315-5p	droMel	3495479	3493986	chr2L	3494422	3494428	miR-315-5p	1817	1838	1052	1058	242	m8	x	m8	droMel droEre2 droSec1 droSim1 droYak3
timcold	miR-33-5p	droMel	3495479	3493986	chr2L	3494361	3494367	miR-33-5p	1970	1982	1113	1119	257	1a	x	1a	droMel droEle2 droEre2 droRho2 droSec1 droSim1 droSuz1 droTak2 droYak3
timcold	miR-3642-3p	droMel	3495479	3493986	chr2L	3494733	3494739	miR-3642-3p	1207	1246	741	747	263	m8	x	m8	droMel droSuz1
timcold	miR-3642-3p	droMel	3495479	3493986	chr2L	3494408	3494415	miR-3642-3p	1854	1861	1065	1072	264	m8:1a	x	m8:1a	droMel droSec1 droSim1
timcold	miR-3642-3p	droMel	3495479	3493986	chr2L	3494085	3494091	miR-3642-3p	2427	2452	1389	1395	265	1a	x	1a	droMel droSec1 droSim1
timcold	miR-4-5p	droMel	3495479	3493986	chr2L	3494051	3494057	miR-4-5p	2524	2530	1423	1429	277	1a	x	1a	droMel droSec1 droSim1
timcold	miR-4911-3p	droMel	3495479	3493986	chr2L	3494957	3494964	miR-4911-3p	816	824	516	523	290	m8:1a	x	m8:1a	droMel droEre2 droSec1 droSim1
timcold	miR-4913-3p	droMel	3495479	3493986	chr2L	3494264	3494270	miR-4913-3p	2115	2122	1210	1216	296	m8	x	m8	droMel droEle2 droEug2 droRho2 droSec1 droSim1
timcold	miR-4915-5p	droMel	3495479	3493986	chr2L	3495320	3495326	miR-4915-5p	263	269	154	160	300	m8	x	m8	droMel
timcold	miR-4918-5p	droMel	3495479	3493986	chr2L	3494653	3494659	miR-4918-5p	1487	1504	821	827	307	m8	x	m8	droMel droEre2 droSec1 droSim1 droYak3
timcold	miR-4944-5p	droMel	3495479	3493986	chr2L	3494291	3494298	miR-4944-5p	2079	2086	1182	1189	324	m8:1a	x	m8:1a	droMel droBia2 droEle2 droEre2 droEug2 droSec1 droSim1 droSuz1 droTak2 droYak3
timcold	miR-4946-5p	droMel	3495479	3493986	chr2L	3495259	3495266	miR-4946-5p	354	361	214	221	331	m8:1a	x	1a	droMel droBia2 droEre2 droEug2 droKik2 droSec1 droSim1 droSuz1 droYak3
timcold	miR-4950-3p	droMel	3495479	3493986	chr2L	3495237	3495243	miR-4950-3p	381	387	237	243	341	m8	x	m8	droMel droEle2 droEug2 droFic2 droRho2 droSec1 droSim1 droTak2
timcold	miR-4951-5p	droMel	3495479	3493986	chr2L	3494398	3494404	miR-4951-5p	1878	1899	1076	1082	349	m8	x	m8	droMel droSec1 droSim1
timcold	miR-4952-5p	droMel	3495479	3493986	chr2L	3494537	3494543	miR-4952-5p	1654	1660	937	943	351	m8	x	m8	droMel droEug2 droSec1 droSim1
timcold	miR-4953-3p	droMel	3495479	3493986	chr2L	3495395	3495401	miR-4953-3p	111	139	79	85	353	1a	x	1a	droMel
timcold	miR-4953-3p	droMel	3495479	3493986	chr2L	3494960	3494967	miR-4953-3p	813	821	513	520	352	m8:1a	x	m8	droMel droEle2 droEre2 droSec1 droSim1
timcold	miR-4954-3p	droMel	3495479	3493986	chr2L	3494558	3494564	miR-4954-3p	1633	1639	916	922	356	1a	x	1a	droMel droBia2 droEle2 droRho2 droSec1 droSim1 droSuz1 droTak2 droYak3
timcold	miR-4961-3p	droMel	3495479	3493986	chr2L	3495089	3495095	miR-4961-3p	583	591	385	391	373	1a	x	1a	droMel
timcold	miR-4966-3p	droMel	3495479	3493986	chr2L	3495248	3495254	miR-4966-3p	366	372	226	232	392	1a	x	1a	droMel droBia2 droEre2 droEug2 droSec1 droSuz1 droTak2 droYak3
timcold	miR-4967-5p	droMel	3495479	3493986	chr2L	3494362	3494368	miR-4967-5p	1962	1981	1112	1118	396	1a	x	1a	droMel droEle2 droRho2 droSuz1 droTak2 droYak3
timcold	miR-4969-5p	droMel	3495479	3493986	chr2L	3495176	3495182	miR-4969-5p	468	474	298	304	404	1a	x	1a	droMel droBia2 droEre2 droEug2 droKik2 droSec1 droSim1 droSuz1 droYak3
timcold	miR-4969-5p	droMel	3495479	3493986	chr2L	3495006	3495012	miR-4969-5p	701	715	468	474	406	1a	x	1a	droMel
timcold	miR-4972-3p	droMel	3495479	3493986	chr2L	3494987	3494994	miR-4972-3p	729	766	486	493	412	m8:1a	x	m8:1a	droMel droSec1 droSim1 droYak3
timcold	miR-4974-3p	droMel	3495479	3493986	chr2L	3495381	3495387	miR-4974-3p	154	160	93	99	421	1a	x	1a	droMel
timcold	miR-4974-3p	droMel	3495479	3493986	chr2L	3494376	3494382	miR-4974-3p	1925	1946	1098	1104	419	m8	x	m8	droMel droSec1 droSim1 droYak3
timcold	miR-4975-5p	droMel	3495479	3493986	chr2L	3494414	3494420	miR-4975-5p	1840	1855	1060	1066	426	m8	x	m8	droMel droSim1
timcold	miR-4976-5p	droMel	3495479	3493986	chr2L	3495460	3495466	miR-4976-5p	26	32	14	20	431	m8	x	m8	droMel droEre2 droSec1 droSim1
timcold	miR-4977-5p	droMel	3495479	3493986	chr2L	3494956	3494963	miR-4977-5p	817	835	517	524	433	m8:1a	x	1a	droMel droEre2 droRho2 droSec1 droSim1
timcold	miR-4979-3p	droMel	3495479	3493986	chr2L	3494145	3494152	miR-4979-3p	2313	2320	1328	1335	440	m8:1a	x	m8	droMel droAna3 droBia2 droBip2 droKik2 droSec1 droSim1
timcold	miR-4984-3p	droMel	3495479	3493986	chr2L	3494441	3494447	miR-4984-3p	1777	1788	1033	1039	450	m8	x	m8	droMel droSec1 droSim1
timcold	miR-6-2-5p	droMel	3495479	3493986	chr2L	3495225	3495231	miR-6-2-5p	393	399	249	255	454	m8	x	m8	droMel
timcold	miR-7-3p	droMel	3495479	3493986	chr2L	3495406	3495412	miR-7-3p	89	106	68	74	459	m8	x	m8	droMel
timcold	miR-7-5p	droMel	3495479	3493986	chr2L	3495335	3495341	miR-7-5p	248	254	139	145	463	1a	x	1a	droMel droEre2 droSec1 droSim1
timcold	miR-8-5p	droMel	3495479	3493986	chr2L	3495093	3495099	miR-8-5p	579	585	381	387	470	1a	x	1a	droMel droEre2 droSec1 droSim1
timcold	miR-927-5p	droMel	3495479	3493986	chr2L	3495294	3495300	miR-927-5p	289	295	180	186	475	1a	x	1a	droMel droEre2 droSec1 droSim1
timcold	miR-92a-3p/92b-3p/310-3p/311-3p/312-3p/313-3p	droMel	3495479	3493986	chr2L	3495328	3495334	miR-92a-3p/92b-3p/310-3p/311-3p/312-3p/313-3p	255	261	146	152	479	1a	x	1a	droMel droEre2 droKik2 droSec1 droSim1 droYak3
timcold	miR-9369-3p	droMel	3495479	3493986	chr2L	3495197	3495203	miR-9369-3p	425	431	277	283	480	m8	x	m8	droMel droFic2 droSec1 droSim1 droTak2
timcold	miR-9370-5p	droMel	3495479	3493986	chr2L	3495017	3495023	miR-9370-5p	668	677	457	463	486	1a	x	1a	droMel droEre2 droFic2 droRho2
timcold	miR-9372-5p	droMel	3495479	3493986	chr2L	3495277	3495283	miR-9372-5p	310	316	197	203	496	m8	x	m8	droMel
timcold	miR-9373-3p	droMel	3495479	3493986	chr2L	3494570	3494576	miR-9373-3p	1621	1627	904	910	501	m8	x	m8	droMel droBip2 droEre2 droFic2 droPer1 droPse3 droRho2 droSec1 droSim1 droSuz1 droTak2 droYak3
timcold	miR-9376-5p	droMel	3495479	3493986	chr2L	3494896	3494903	miR-9376-5p	933	940	577	584	512	m8:1a	x	1a	droMel droAna3 droBip2 droEle2 droEre2 droEug2 droFic2 droRho2 droSec1 droSim1 droSuz1 droTak2 droYak3
timcold	miR-9384-3p	droMel	3495479	3493986	chr2L	3494156	3494162	miR-9384-3p	2286	2303	1318	1324	525	1a	x	1a	droMel droEre2 droEug2 droSec1 droSim1 droSuz1
timcold	miR-9384-3p	droMel	3495479	3493986	chr2L	3494105	3494111	miR-9384-3p	2378	2398	1369	1375	526	1a	x	1a	droMel
timcold	miR-9385-3p	droMel	3495479	3493986	chr2L	3494565	3494571	miR-9385-3p	1626	1632	909	915	527	1a	x	1a	droMel droAna3 droBip2 droEle2 droEre2 droFic2 droGri2 droKik2 droMoj3 droPer1 droPse3 droRho2 droSec1 droSim1 droSuz1 droTak2 droVir3 droWil2 droYak3
timcold	miR-9388-5p	droMel	3495479	3493986	chr2L	3495088	3495095	miR-9388-5p	583	592	385	392	532	m8:1a	x	m8:1a	droMel
timcold	miR-954-5p	droMel	3495479	3493986	chr2L	3494452	3494458	miR-954-5p	1760	1766	1022	1028	536	m8	x	m8	droMel droSec1 droSim1
timcold	miR-955-3p	droMel	3495479	3493986	chr2L	3495235	3495241	miR-955-3p	383	389	239	245	538	1a	x	1a	droMel droEle2 droFic2 droRho2 droSec1 droSim1 droTak2
timcold	miR-962-5p	droMel	3495479	3493986	chr2L	3494431	3494438	miR-962-5p	1791	1798	1042	1049	558	m8:1a	x	m8:1a	droMel droEre2 droEug2 droKik2 droRho2 droSec1 droSim1 droSuz1 droTak2 droYak3
timcold	miR-969-3p	droMel	3495479	3493986	chr2L	3494415	3494421	miR-969-3p	1839	1854	1059	1065	580	1a	x	1a	droMel droSim1
timcold	miR-972-3p	droMel	3495479	3493986	chr2L	3494436	3494442	miR-972-3p	1787	1793	1038	1044	590	m8	x	m8	droMel droBia2 droEug2 droKik2 droSec1 droSim1 droSuz1 droTak2
timcold	miR-972-3p	droMel	3495479	3493986	chr2L	3494382	3494389	miR-972-3p	1914	1925	1091	1098	591	m8:1a	x	m8:1a	droMel droBia2 droEle2 droEre2 droEug2 droFic2 droSec1 droSim1 droSuz1 droTak2 droYak3
timcold	miR-973-3p	droMel	3495479	3493986	chr2L	3494797	3494803	miR-973-3p	1102	1125	677	683	596	m8	x	m8	droMel droAna3 droBip2 droEle2 droEre2 droFic2 droKik2 droSec1 droSim1 droYak3
timcold	miR-973-3p	droMel	3495479	3493986	chr2L	3495246	3495253	miR-973-3p	367	378	227	234	597	m8:1a	x	m8:1a	droMel droBia2 droEre2 droEug2 droSec1 droSuz1 droTak2 droYak3
timcold	miR-974-3p	droMel	3495479	3493986	chr2L	3494017	3494023	miR-974-3p	2649	2655	1457	1463	598	m8	x	m8	droMel droAna3 droBia2 droBip2 droEle2 droEre2 droKik2 droRho2 droSec1 droSim1 droSuz1 droTak2
timcold	miR-976-5p	droMel	3495479	3493986	chr2L	3494687	3494693	miR-976-5p	1331	1373	787	793	606	1a	x	1a	droMel droSec1 droSim1 droTak2 droYak3
timcold	miR-976-5p	droMel	3495479	3493986	chr2L	3494052	3494058	miR-976-5p	2523	2529	1422	1428	607	1a	x	1a	droMel droSec1 droSim1
timcold	miR-977-3p	droMel	3495479	3493986	chr2L	3495136	3495142	miR-977-3p	522	528	338	344	609	m8	x	m8	droMel
timcold	miR-978-5p	droMel	3495479	3493986	chr2L	3494876	3494882	miR-978-5p	956	962	598	604	615	m8	x	m8	droMel droAna3 droBia2 droBip2 droEle2 droEre2 droEug2 droFic2 droKik2 droMir2 droPer1 droPse3 droRho2 droSec1 droSim1 droSuz1 droTak2 droYak3
timcold	miR-981-3p	droMel	3495479	3493986	chr2L	3494970	3494976	miR-981-3p	804	810	504	510	627	1a	x	1a	droMel droSec1 droSim1
timcold	miR-982-3p	droMel	3495479	3493986	chr2L	3494414	3494421	miR-982-3p	1839	1855	1059	1066	630	m8:1a	x	m8:1a	droMel droSim1
timcold	miR-985-3p	droMel	3495479	3493986	chr2L	3495408	3495414	miR-985-3p	87	104	66	72	639	1a	x	1a	droMel
timcold	miR-990-3p	droMel	3495479	3493986	chr2L	3494820	3494827	miR-990-3p	1075	1082	653	660	651	m8:1a	x	m8:1a	droMel droEre2 droFic2 droRho2 droSec1 droSim1 droSuz1 droYak3
timcold	miR-990-3p	droMel	3495479	3493986	chr2L	3494447	3494453	miR-990-3p	1765	1777	1027	1033	652	1a	x	1a	droMel droBia2 droEle2 droEre2 droEug2 droSec1 droSim1 droSuz1 droYak3
timcold	miR-990-5p	droMel	3495479	3493986	chr2L	3495063	3495069	miR-990-5p	617	624	411	417	654	1a	x	1a	droMel droEre2 droEug2 droSec1 droSim1 droTak2 droYak3
timcold	miR-997-3p	droMel	3495479	3493986	chr2L	3494998	3495004	miR-997-3p	717	725	476	482	671	1a	x	1a	droMel
timcold	miR-999-3p	droMel	3495479	3493986	chr2L	3494203	3494209	miR-999-3p	2206	2222	1271	1277	680	m8	x	m8	droMel droEle2 droEre2 droEug2 droFic2 droKik2 droRho2 droSec1 droSim1 droSuz1 droTak2 droYak3
timcold	miR-999-3p	droMel	3495479	3493986	chr2L	3494996	3495002	miR-999-3p	721	727	478	484	682	m8	x	m8	droMel
timcold	miR-9c-3p	droMel	3495479	3493986	chr2L	3493996	3494002	miR-9c-3p	2694	2708	1478	1484	687	m8	x	m8	droMel droAna3 droBia2 droBip2 droEle2 droEre2 droEug2 droFic2 droMir2 droPer1 droPse3 droRho2 droSec1 droSim1 droSuz1 droTak2 droYak3
timcold	miR-iab-4-3p	droMel	3495479	3493986	chr2L	3494352	3494358	miR-iab-4-3p	1986	2014	1122	1128	694	m8	x	m8	droMel droBia2 droEle2 droEre2 droRho2 droSec1 droSim1 droSuz1 droTak2 droYak3
timcold	miR-iab-4-3p	droMel	3495479	3493986	chr2L	3494175	3494181	miR-iab-4-3p	2247	2253	1299	1305	695	m8	x	m8	droMel droSec1 droSim1
timLong	miR-1003-3p/1004-3p	droMel	3494518	3493986	chr2L	3494254	3494260	miR-1003-3p/1004-3p	455	463	259	265	708	m8	x	m8	droMel droS+B43im1 droSec1 droSuz1 droTak2
timLong	miR-1009-3p	droMel	3494518	3493986	chr2L	3494466	3494472	miR-1009-3p	57	63	47	53	714	m8	x	m8	droMel droEre2 droS+B43im1 droSec1 droTak2 droYak3
timLong	miR-190-3p	droMel	3494518	3493986	chr2L	3494130	3494136	miR-190-3p	645	651	383	389	732	m8	x	m8	droMel droAna3 droBia2 droBip2 droEle2 droEre2 droEug2 droFic2 droGri2 droKik2 droMir2 droPer1 droPse3 droS+B43im1 droSec1 droSuz1 droTak2 droWil2 droYak3
timLong	miR-2497-5p	droMel	3494518	3493986	chr2L	3494012	3494018	miR-2497-5p	968	976	501	507	754	m8	x	m8	droMel droBia2 droEle2 droEre2 droKik2 droRho2 droS+B43im1 droSec1 droSuz1 droTak2 droYak3
timLong	miR-275-3p/306-5p	droMel	3494518	3493986	chr2L	3494349	3494355	miR-275-3p/306-5p	321	331	164	170	761	1a	x	1a	droMel droAna3 droBia2 droBip2 droEle2 droEre2 droEug2 droFic2 droKik2 droMir2 droPer1 droPse3 droRho2 droS+B43im1 droSec1 droSuz1 droTak2 droYak3
timLong	miR-276a-3p/276b-3p	droMel	3494518	3493986	chr2L	3494132	3494138	miR-276a-3p/276b-3p	641	649	381	387	763	m8	x	m8	droMel droAna3 droBia2 droBip2 droEle2 droEre2 droEug2 droFic2 droGri2 droKik2 droRho2 droS+B43im1 droSec1 droSuz1 droTak2 droWil2 droYak3
timLong	miR-2b-1-5p/2b-2-5p	droMel	3494518	3493986	chr2L	3494283	3494289	miR-2b-1-5p/2b-2-5p	402	408	230	236	776	1a	x	1a	droMel droS+B43im1 droSec1 droYak3
timLong	miR-307a-5p	droMel	3494518	3493986	chr2L	3494462	3494468	miR-307a-5p	61	70	51	57	785	m8	x	m8	droMel droBia2 droEre2 droKik2 droS+B43im1 droSec1 droSuz1 droTak2 droYak3
timLong	miR-307b-5p	droMel	3494518	3493986	chr2L	3494463	3494470	miR-307b-5p	59	69	49	56	786	m8:1a	x	m8:1a	droMel droBia2 droEre2 droKik2 droS+B43im1 droSec1 droSuz1 droTak2 droYak3
timLong	miR-314-5p	droMel	3494518	3493986	chr2L	3494204	3494210	miR-314-5p	519	535	309	315	788	1a	x	1a	droMel droEle2 droEre2 droEug2 droFic2 droKik2 droRho2 droS+B43im1 droSec1 droSuz1 droTak2 droYak3
timLong	miR-315-5p	droMel	3494518	3493986	chr2L	3494422	3494428	miR-315-5p	131	152	91	97	791	m8	x	m8	droMel droEre2 droS+B43im1 droSec1 droYak3
timLong	miR-33-5p	droMel	3494518	3493986	chr2L	3494361	3494367	miR-33-5p	284	296	152	158	799	1a	x	1a	droMel droEle2 droEre2 droRho2 droS+B43im1 droSec1 droSuz1 droTak2 droYak3
timLong	miR-3642-3p	droMel	3494518	3493986	chr2L	3494408	3494415	miR-3642-3p	168	175	104	111	801	m8:1a	x	m8:1a	droMel droS+B43im1 droSec1
timLong	miR-3642-3p	droMel	3494518	3493986	chr2L	3494085	3494091	miR-3642-3p	741	766	428	434	802	1a	x	1a	droMel droS+B43im1 droSec1
timLong	miR-4-5p	droMel	3494518	3493986	chr2L	3494051	3494057	miR-4-5p	838	844	462	468	806	1a	x	1a	droMel droS+B43im1 droSec1
timLong	miR-4913-3p	droMel	3494518	3493986	chr2L	3494264	3494270	miR-4913-3p	429	436	249	255	815	m8	x	m8	droMel droEle2 droEug2 droRho2 droS+B43im1 droSec1
timLong	miR-4944-5p	droMel	3494518	3493986	chr2L	3494291	3494298	miR-4944-5p	393	400	221	228	822	m8:1a	x	m8:1a	droMel droBia2 droEle2 droEre2 droEug2 droS+B43im1 droSec1 droSuz1 droTak2 droYak3
timLong	miR-4951-5p	droMel	3494518	3493986	chr2L	3494398	3494404	miR-4951-5p	192	213	115	121	832	m8	x	m8	droMel droS+B43im1 droSec1
timLong	miR-4967-5p	droMel	3494518	3493986	chr2L	3494362	3494368	miR-4967-5p	276	295	151	157	850	1a	x	1a	droMel droEle2 droRho2 droSuz1 droTak2 droYak3
timLong	miR-4974-3p	droMel	3494518	3493986	chr2L	3494376	3494382	miR-4974-3p	239	260	137	143	857	m8	x	m8	droMel droS+B43im1 droSec1 droYak3
timLong	miR-4975-5p	droMel	3494518	3493986	chr2L	3494414	3494420	miR-4975-5p	154	169	99	105	858	m8	x	m8	droMel droS+B43im1
timLong	miR-4979-3p	droMel	3494518	3493986	chr2L	3494145	3494152	miR-4979-3p	627	634	367	374	867	m8:1a	x	m8	droMel droAna3 droBia2 droBip2 droKik2 droS+B43im1 droSec1
timLong	miR-4984-3p	droMel	3494518	3493986	chr2L	3494441	3494447	miR-4984-3p	91	102	72	78	874	m8	x	m8	droMel droS+B43im1 droSec1
timLong	miR-9384-3p	droMel	3494518	3493986	chr2L	3494156	3494162	miR-9384-3p	600	617	357	363	891	1a	x	1a	droMel droEre2 droEug2 droS+B43im1 droSec1 droSuz1
timLong	miR-9384-3p	droMel	3494518	3493986	chr2L	3494105	3494111	miR-9384-3p	692	712	408	414	892	1a	x	1a	droMel
timLong	miR-954-5p	droMel	3494518	3493986	chr2L	3494452	3494458	miR-954-5p	74	80	61	67	897	m8	x	m8	droMel droS+B43im1 droSec1
timLong	miR-962-5p	droMel	3494518	3493986	chr2L	3494431	3494438	miR-962-5p	105	112	81	88	907	m8:1a	x	m8:1a	droMel droEre2 droEug2 droKik2 droRho2 droS+B43im1 droSec1 droSuz1 droTak2 droYak3
timLong	miR-969-3p	droMel	3494518	3493986	chr2L	3494415	3494421	miR-969-3p	153	168	98	104	916	1a	x	1a	droMel droS+B43im1
timLong	miR-972-3p	droMel	3494518	3493986	chr2L	3494436	3494442	miR-972-3p	101	107	77	83	920	m8	x	m8	droMel droBia2 droEug2 droKik2 droS+B43im1 droSec1 droSuz1 droTak2
timLong	miR-972-3p	droMel	3494518	3493986	chr2L	3494382	3494389	miR-972-3p	228	239	130	137	921	m8:1a	x	m8:1a	droMel droBia2 droEle2 droEre2 droEug2 droFic2 droS+B43im1 droSec1 droSuz1 droTak2 droYak3
timLong	miR-974-3p	droMel	3494518	3493986	chr2L	3494017	3494023	miR-974-3p	963	969	496	502	925	m8	x	m8	droMel droAna3 droBia2 droBip2 droEle2 droEre2 droKik2 droRho2 droS+B43im1 droSec1 droSuz1 droTak2
timLong	miR-976-5p	droMel	3494518	3493986	chr2L	3494052	3494058	miR-976-5p	837	843	461	467	930	1a	x	1a	droMel droS+B43im1 droSec1
timLong	miR-982-3p	droMel	3494518	3493986	chr2L	3494414	3494421	miR-982-3p	153	169	98	105	935	m8:1a	x	m8:1a	droMel droS+B43im1
timLong	miR-990-3p	droMel	3494518	3493986	chr2L	3494447	3494453	miR-990-3p	79	91	66	72	943	1a	x	1a	droMel droBia2 droEle2 droEre2 droEug2 droS+B43im1 droSec1 droSuz1 droYak3
timLong	miR-999-3p	droMel	3494518	3493986	chr2L	3494203	3494209	miR-999-3p	520	536	310	316	951	m8	x	m8	droMel droEle2 droEre2 droEug2 droFic2 droKik2 droRho2 droS+B43im1 droSec1 droSuz1 droTak2 droYak3
timLong	miR-9c-3p	droMel	3494518	3493986	chr2L	3493996	3494002	miR-9c-3p	1008	1022	517	523	955	m8	x	m8	droMel droAna3 droBia2 droBip2 droEle2 droEre2 droEug2 droFic2 droMir2 droPer1 droPse3 droRho2 droS+B43im1 droSec1 droSuz1 droTak2 droYak3
timLong	miR-iab-4-3p	droMel	3494518	3493986	chr2L	3494352	3494358	miR-iab-4-3p	300	328	161	167	958	m8	x	m8	droMel droBia2 droEle2 droEre2 droRho2 droS+B43im1 droSec1 droSuz1 droTak2 droYak3
timLong	miR-iab-4-3p	droMel	3494518	3493986	chr2L	3494175	3494181	miR-iab-4-3p	561	567	338	344	959	m8	x	m8	droMel droS+B43im1 droSec1
timM	bantam-5p	droMel	3499944	3493986	chr2L	3499869	3499875	bantam-5p	147	153	70	76	968	1a	x	1a	droMel droSec1 droSim1
timM	miR-1010-5p	droMel	3499944	3493986	chr2L	3495766	3495772	miR-1010-5p	7895	7904	4173	4179	1058	m8	x	m8	droMel droEre2 droSec1 droSim1
timM	miR-193-5p	droMel	3499944	3493986	chr2L	3495775	3495781	miR-193-5p	7886	7892	4164	4170	1163	m8	x	m8	droMel droEug2 droKik2 droSec1 droSim1 droTak2 droYak3
timM	miR-210-5p	droMel	3499944	3493986	chr2L	3495712	3495719	miR-210-5p	7963	7970	4226	4233	1181	m8:1a	x	m8:1a	droMel droEre2 droEug2 droKik2 droMoj3 droPer1 droRho2 droSec1 droSim1 droSuz1 droTak2 droVir3 droWil2 droYak3
timM	miR-2281-3p	droMel	3499944	3493986	chr2L	3499420	3499426	miR-2281-3p	849	855	519	525	1218	1a	x	1a	droMel droAlb1 droAna3 droBip2 droEle2 droEre2 droEug2 droRho2 droSec1 droSim1 droSuz1 droTak2
timM	miR-2491-5p	droMel	3499944	3493986	chr2L	3495715	3495721	miR-2491-5p	7961	7967	4224	4230	1285	1a	x	1a	droMel droAna3 droBip2 droEre2 droEug2 droGri2 droKik2 droMoj3 droPer1 droRho2 droSec1 droSim1 droSuz1 droVir3 droYak3
timM	miR-2492-5p	droMel	3499944	3493986	chr2L	3499406	3499412	miR-2492-5p	863	869	533	539	1313	m8	x	m8	droMel droAna3 droBia2 droBip2 droEle2 droEre2 droEug2 droFic2 droKik2 droRho2 droSec1 droSim1 droSuz1 droTak2 droWil2 droYak3
timM	miR-2492-5p	droMel	3499944	3493986	chr2L	3499328	3499334	miR-2492-5p	962	980	611	617	1314	m8	x	m8	droMel droBia2 droBip2 droEle2 droEug2 droFic2 droKik2 droRho2 droSec1 droSim1 droSuz1 droTak2 droYak3
timM	miR-2a-2-5p	droMel	3499944	3493986	chr2L	3495660	3495666	miR-2a-2-5p	8019	8025	4279	4285	1551	m8	x	m8	droMel droAlb1 droBia2 droBip2 droEle2 droEre2 droEug2 droKik2 droRho2 droSec1 droSim1 droSuz1 droWil2 droYak3
timM	miR-3-3p/309-3p/318-3p	droMel	3499944	3493986	chr2L	3499739	3499745	miR-3-3p/309-3p/318-3p	463	470	200	206	1584	1a	x	1a	droMel droBia2 droSuz1
timM	miR-313-5p	droMel	3499944	3493986	chr2L	3499364	3499370	miR-313-5p	911	917	575	581	1649	1a	x	1a	droMel droBia2 droEle2 droEre2 droEug2 droFic2 droGri2 droMoj3 droRho2 droSec1 droSim1 droSuz1 droTak2 droVir3 droYak3
timM	miR-318-5p	droMel	3499944	3493986	chr2L	3499813	3499819	miR-318-5p	348	354	126	132	1692	m8	x	m8	droMel droAna3 droBia2 droBip2 droEle2 droEre2 droEug2 droFic2 droKik2 droPer1 droRho2 droSec1 droSim1 droSuz1 droTak2 droYak3
timM	miR-33-5p	droMel	3499944	3493986	chr2L	3499357	3499363	miR-33-5p	918	924	582	588	1708	1a	x	1a	droMel droAlb1 droAna3 droBia2 droBip2 droEle2 droEre2 droEug2 droFic2 droKik2 droMoj3 droRho2 droSec1 droSim1 droSuz1 droTak2 droWil2 droYak3
timM	miR-375-5p	droMel	3499944	3493986	chr2L	3499536	3499542	miR-375-5p	715	721	403	409	1785	1a	x	1a	droMel droAna3 droBip2 droEle2 droEre2 droEug2 droFic2 droGri2 droKik2 droMir2 droPer1 droPse3 droRho2 droSec1 droSim1 droSuz1 droYak3
timM	miR-4919-3p	droMel	3499944	3493986	chr2L	3495840	3495846	miR-4919-3p	7821	7827	4099	4105	1859	m8	x	m8	droMel droEle2 droRho2 droSec1 droSim1 droSuz1 droTak2 droYak3
timM	miR-4949-3p	droMel	3499944	3493986	chr2L	3499695	3499701	miR-4949-3p	541	547	244	250	1932	1a	x	1a	droMel droBia2 droRho2 droSec1 droSim1 droSuz1 droTak2
timM	miR-4949-5p	droMel	3499944	3493986	chr2L	3499796	3499802	miR-4949-5p	365	371	143	149	1939	m8	x	m8	droMel droAna3 droBip2 droEle2 droEre2 droEug2 droRho2 droSec1 droSim1 droSuz1 droTak2 droYak3
timM	miR-4958-5p	droMel	3499944	3493986	chr2L	3499408	3499414	miR-4958-5p	861	867	531	537	2018	m8	x	m8	droMel droWil2
timM	miR-4967-5p	droMel	3499944	3493986	chr2L	3499358	3499364	miR-4967-5p	917	923	581	587	2083	1a	x	1a	droMel droAlb1 droAna3 droBia2 droBip2 droEle2 droEre2 droEug2 droFic2 droKik2 droMoj3 droRho2 droSec1 droSim1 droSuz1 droTak2 droVir3 droWil2 droYak3
timM	miR-4976-5p	droMel	3499944	3493986	chr2L	3499655	3499662	miR-4976-5p	583	593	283	290	2164	m8:1a	x	m8:1a	droMel droBia2 droEle2 droEug2 droFic2 droMir2 droMoj3 droPer1 droPse3 droRho2 droSec1 droSim1 droSuz1 droTak2 droVir3 droYak3
timM	miR-4985-3p	droMel	3499944	3493986	chr2L	3499640	3499647	miR-4985-3p	601	608	298	305	2239	m8:1a	x	1a	droMel droBia2 droEre2 droEug2 droSec1 droSim1 droSuz1 droTak2 droVir3 droYak3
timM	miR-4986-5p	droMel	3499944	3493986	chr2L	3495775	3495781	miR-4986-5p	7886	7892	4164	4170	2249	1a	x	1a	droMel droEug2 droKik2 droSec1 droSim1 droSuz1 droTak2 droYak3
timM	miR-6-1-5p	droMel	3499944	3493986	chr2L	3499840	3499846	miR-6-1-5p	285	318	99	105	2270	1a	x	1a	droMel droBia2 droFic2 droRho2 droSec1 droSim1 droSuz1 droYak3
timM	miR-6-2-5p	droMel	3499944	3493986	chr2L	3499539	3499545	miR-6-2-5p	712	718	400	406	2277	1a	x	1a	droMel droAna3 droBip2
timM	miR-6-3-5p	droMel	3499944	3493986	chr2L	3499539	3499545	miR-6-3-5p	712	718	400	406	2282	1a	x	1a	droMel droAna3 droBip2
timM	miR-958-3p	droMel	3499944	3493986	chr2L	3499881	3499887	miR-958-3p	114	120	58	64	2556	m8	x	m8	droMel droAlb1 droBia2 droEre2 droEug2 droFic2 droMoj3 droRho2 droSec1 droSim1 droSuz1 droTak2 droVir3 droYak3
timM	miR-967-5p	droMel	3499944	3493986	chr2L	3499811	3499817	miR-967-5p	350	356	128	134	2617	m8	x	m8	droMel droAna3 droBia2 droBip2 droEle2 droEre2 droEug2 droFic2 droKik2 droPer1 droRho2 droSec1 droSim1 droSuz1 droTak2 droYak3
timM	miR-971-5p	droMel	3499944	3493986	chr2L	3495879	3495885	miR-971-5p	7777	7785	4060	4066	2651	m8	x	m8	droMel droGri2 droMoj3 droSec1 droSim1
timM	miR-976-3p	droMel	3499944	3493986	chr2L	3499863	3499869	miR-976-3p	153	217	76	82	2687	1a	x	1a	droMel droSec1 droSim1
timM	miR-981-3p	droMel	3499944	3493986	chr2L	3495723	3495729	miR-981-3p	7953	7959	4216	4222	2747	m8	x	m8	droMel droEug2 droRho2 droSec1 droSim1
lostM	miR-2495-5p	droMel	3499944	3493986	chr2L	3499858	3499864	miR-2495-5p	112	118	81	87	8	1a	x	1a	droMel droBia2 droEle2 droEre2 droEug2 droFic2 droKik2 droRho2 droSec1 droSuz1 droTak2 droWil2 droYak3
lostM	miR-263a-5p	droMel	3499944	3493986	chr2L	3499857	3499863	miR-263a-5p	113	119	82	88	9	m8	x	m8	droMel droBia2 droEle2 droEre2 droEug2 droFic2 droKik2 droRho2 droSec1 droSuz1 droTak2 droWil2 droYak3
lostM	miR-968-3p	droMel	3499944	3493986	chr2L	3499833	3499839	miR-968-3p	137	143	106	112	30	1a	x	1a	droMel droAna3 droSec1 droSim1
timSc	miR-1008-5p/2279-5p	droMel	3499944	3493986	chr2L	3499909	3499916	miR-1008-5p/2279-5p	30	37	29	36	2941	m8:1a	x	m8:1a	droMel droEre2 droSec1 droSim1
timSc	miR-137-3p	droMel	3499944	3493986	chr2L	3499855	3499862	miR-137-3p	182	194	83	90	2946	m8:1a	x	m8:1a	droMel droEre2 droSec1 droSim1 droYak3
timSc	miR-137-3p	droMel	3499944	3493986	chr2L	3499916	3499923	miR-137-3p	23	30	22	29	2947	m8:1a	x	m8:1a	droMel droBia2 droEle2 droRho2 droSec1 droSim1 droSuz1 droTak2
timSc	miR-137-3p	droMel	3499944	3493986	chr2L	3499892	3499899	miR-137-3p	64	71	46	53	2948	m8:1a	x	m8:1a	droMel droSec1 droSim1
timSc	miR-289-5p/972-5p	droMel	3499944	3493986	chr2L	3499910	3499916	miR-289-5p/972-5p	30	36	29	35	2966	1a	x	1a	droMel droEre2 droSec1 droSim1
timSc	miR-4909-3p	droMel	3499944	3493986	chr2L	3499870	3499876	miR-4909-3p	144	150	69	75	2978	m8	x	m8	droMel droEre2 droSec1 droSim1 droSuz1 droYak3
timSc	miR-8-5p	droMel	3499944	3493986	chr2L	3499873	3499879	miR-8-5p	135	147	66	72	2992	1a	x	1a	droMel droEre2 droSec1 droSim1 droSuz1 droYak3
timSc	miR-964-3p	droMel	3499944	3493986	chr2L	3499837	3499844	miR-964-3p	221	228	101	108	3001	m8:1a	x	m8:1a	droMel droSec1 droSim1
timSc	miR-985-3p	droMel	3499944	3493986	chr2L	3499843	3499849	miR-985-3p	216	222	96	102	3005	m8	x	m8	droMel droEre2
timSc	miR-985-3p	droMel	3499944	3493986	chr2L	3499834	3499840	miR-985-3p	225	231	105	111	3006	m8	x	m8	droMel droRho2 droSec1 droSim1 droTak2
