## Supplementary material for "Thermosensitive alternative splicing senses and mediates temperature adaptation in *Drosophila*": Table S4

### Sheet: DeSeq2_18vs25
DeSeq2 differential expression results for miRNAs at 18ºC against 25ºC
log2FoldChange	padj	name
-0.212457	0.151832	dme-bantam,dme-bantam-3p
0.4321	0.0280129	dme-bantam,dme-bantam-5p
0.115111	0.607729	dme-let-7,dme-let-7-3p
-0.208148	0.580697	dme-let-7,dme-let-7-5p
-0.388492	0.46848	dme-mir-1,dme-miR-1-3p
-0.454248	0.0357174	dme-mir-10,dme-miR-10-3p
-0.326615	0.0232077	dme-mir-10,dme-miR-10-5p
-0.525745	0.0821841	dme-mir-100,dme-miR-100-3p
-0.260582	0.0974113	dme-mir-100,dme-miR-100-5p
0.52516	0.00226911	dme-mir-1000,dme-miR-1000-3p
-0.244142	0.26745	dme-mir-1000,dme-miR-1000-5p
0.472333	0.20139	dme-mir-1001,dme-miR-1001-3p
0.363972	0.113199	dme-mir-1001,dme-miR-1001-5p
-0.348937	0.418106	dme-mir-1003,dme-miR-1003-3p
0.582864	0.193344	dme-mir-1003,dme-miR-1003-5p
-0.791254	0.00226911	dme-mir-1004,dme-miR-1004-3p
-0.928797	1.17e-10	dme-mir-1004,dme-miR-1004-5p
-0.624314	0.0545852	dme-mir-1006,dme-miR-1006-3p
0.158351	0.793285	dme-mir-1006,dme-miR-1006-5p
-0.498176	0.33083	dme-mir-1007,dme-miR-1007-3p
-0.317864	0.344284	dme-mir-1008,dme-miR-1008-5p
-0.0485566	0.92899	dme-mir-1009,dme-miR-1009-3p
-0.215314	0.10656	dme-mir-1010,dme-miR-1010-3p
0.105818	0.754289	dme-mir-1010,dme-miR-1010-5p
-1.01732	0.216027	dme-mir-1011,dme-miR-1011-3p
0.228989	0.46848	dme-mir-1012,dme-miR-1012-3p
-0.177459	0.652933	dme-mir-1012,dme-miR-1012-5p
0.0309137	0.920931	dme-mir-1013,dme-miR-1013-3p
0.0975512	0.923945	dme-mir-1015,dme-miR-1015-3p
-0.23648	0.241334	dme-mir-1016,dme-miR-1016-3p
-0.0897916	0.923014	dme-mir-1016,dme-miR-1016-5p
-0.581039	7.42e-05	dme-mir-1017,dme-miR-1017-3p
0.216569	0.252127	dme-mir-11,dme-miR-11-3p
0.111614	0.689125	dme-mir-11,dme-miR-11-5p
-0.523476	0.557739	dme-mir-12,dme-miR-12-3p
-0.370962	0.0485413	dme-mir-12,dme-miR-12-5p
0.0774683	0.920931	dme-mir-124,dme-miR-124-3p
-0.14736	0.46848	dme-mir-124,dme-miR-124-5p
0.258646	0.315841	dme-mir-125,dme-miR-125-3p
-0.0177113	0.923945	dme-mir-125,dme-miR-125-5p
-0.0364601	0.923945	dme-mir-133,dme-miR-133-3p
0.48664	0.00156287	dme-mir-133,dme-miR-133-5p
-0.519446	0.014495	dme-mir-137,dme-miR-137-3p
-0.429928	0.0632555	dme-mir-137,dme-miR-137-5p
-0.378976	0.0331534	dme-mir-13a,dme-miR-13a-3p
0.108026	0.876116	dme-mir-13a,dme-miR-13a-5p
-0.29417	0.0602574	dme-mir-13b-1,dme-miR-13b-1-5p
-0.0784034	0.566432	dme-mir-13b-1,dme-miR-13b-3p
0.11634	0.696192	dme-mir-13b-2,dme-miR-13b-2-5p
-0.0784034	0.566432	dme-mir-13b-2,dme-miR-13b-3p
0.259155	0.0373259	dme-mir-14,dme-miR-14-3p
0.790785	0.00304807	dme-mir-14,dme-miR-14-5p
-0.308735	0.239343	dme-mir-184,dme-miR-184-3p
0.508733	0.100149	dme-mir-184,dme-miR-184-5p
-0.200206	0.652933	dme-mir-190,dme-miR-190-3p
-0.498912	0.0974113	dme-mir-190,dme-miR-190-5p
0.647159	4e-05	dme-mir-193,dme-miR-193-3p
-0.0789182	0.719818	dme-mir-193,dme-miR-193-5p
0.150489	0.666764	dme-mir-210,dme-miR-210-3p
1.34791	0.000249236	dme-mir-210,dme-miR-210-5p
0.41192	0.0232077	dme-mir-219,dme-miR-219-3p
0.0321582	0.936777	dme-mir-219,dme-miR-219-5p
-0.73054	0.0141053	dme-mir-2279,dme-miR-2279-5p
0.435273	0.5921	dme-mir-2489,dme-miR-2489-3p
0.660616	0.407473	dme-mir-2493,dme-miR-2493-3p
0.391127	0.441441	dme-mir-2500,dme-miR-2500-3p
0.556437	0.0602574	dme-mir-252,dme-miR-252-3p
0.0904916	0.690082	dme-mir-252,dme-miR-252-5p
-0.504587	0.0172757	dme-mir-2535b,dme-miR-2535b-3p
0.727072	0.00226911	dme-mir-263a,dme-miR-263a-3p
0.0082609	0.983887	dme-mir-263a,dme-miR-263a-5p
0.179907	0.642057	dme-mir-263b,dme-miR-263b-3p
-0.158498	0.568967	dme-mir-263b,dme-miR-263b-5p
1.56835	0.014495	dme-mir-274,dme-miR-274-3p
-0.141377	0.568967	dme-mir-274,dme-miR-274-5p
0.30192	0.0877083	dme-mir-275,dme-miR-275-3p
0.286266	0.274666	dme-mir-275,dme-miR-275-5p
-0.0524399	0.877786	dme-mir-276a,dme-miR-276a-3p
0.561393	0.0201882	dme-mir-276a,dme-miR-276a-5p
-0.340883	0.0681762	dme-mir-276b,dme-miR-276b-3p
0.561393	0.0201882	dme-mir-276b,dme-miR-276b-5p
0.0233681	0.923945	dme-mir-277,dme-miR-277-3p
0.84865	0.000265036	dme-mir-277,dme-miR-277-5p
-0.181619	0.407473	dme-mir-278,dme-miR-278-3p
-0.0399792	0.902066	dme-mir-278,dme-miR-278-5p
0.205945	0.387343	dme-mir-279,dme-miR-279-3p
0.439612	0.51663	dme-mir-279,dme-miR-279-5p
0.716299	0.166202	dme-mir-281-1,dme-miR-281-1-5p
0.526793	0.00564813	dme-mir-281-1,dme-miR-281-3p
0.526793	0.00564813	dme-mir-281-1,dme-miR-281-3p
0.659602	2.31e-05	dme-mir-281-2,dme-miR-281-2-5p
0.526712	0.00564813	dme-mir-281-2,dme-miR-281-3p
0.526712	0.00564813	dme-mir-281-2,dme-miR-281-3p
0.575822	0.33083	dme-mir-282,dme-miR-282-3p
-0.317043	0.57663	dme-mir-282,dme-miR-282-5p
-0.173329	0.610078	dme-mir-283,dme-miR-283-3p
-0.668731	2.3e-05	dme-mir-283,dme-miR-283-5p
-0.192626	0.344284	dme-mir-284,dme-miR-284-3p
-0.894624	1.99e-09	dme-mir-284,dme-miR-284-5p
-0.123042	0.642057	dme-mir-285,dme-miR-285-3p
1.06091	2.13e-11	dme-mir-285,dme-miR-285-5p
0.167666	0.936777	dme-mir-286,dme-miR-286-3p
0.268535	0.609707	dme-mir-2a-1,dme-miR-2a-1-5p
0.101552	0.711259	dme-mir-2a-1,dme-miR-2a-3p
0.101552	0.711259	dme-mir-2a-1,dme-miR-2a-3p
1.04998	0.00317152	dme-mir-2a-2,dme-miR-2a-2-5p
0.100505	0.711259	dme-mir-2a-2,dme-miR-2a-3p
0.100505	0.711259	dme-mir-2a-2,dme-miR-2a-3p
-0.181932	0.642057	dme-mir-2b-1,dme-miR-2b-1-5p
-0.0235191	0.923945	dme-mir-2b-1,dme-miR-2b-3p
-0.0235191	0.923945	dme-mir-2b-1,dme-miR-2b-3p
0.435519	0.141779	dme-mir-2b-2,dme-miR-2b-2-5p
-0.02301	0.923945	dme-mir-2b-2,dme-miR-2b-3p
-0.02301	0.923945	dme-mir-2b-2,dme-miR-2b-3p
0.46041	0.139707	dme-mir-2c,dme-miR-2c-3p
0.353943	0.181074	dme-mir-2c,dme-miR-2c-5p
0.742405	0.39154	dme-mir-3,dme-miR-3-3p
0.59206	0.00286051	dme-mir-304,dme-miR-304-3p
-0.28818	0.315841	dme-mir-304,dme-miR-304-5p
0.224513	0.26745	dme-mir-305,dme-miR-305-3p
-0.168346	0.609707	dme-mir-305,dme-miR-305-5p
0.644955	0.441441	dme-mir-306,dme-miR-306-3p
0.273091	0.372515	dme-mir-306,dme-miR-306-5p
0.0717216	0.839997	dme-mir-307a,dme-miR-307a-3p
-0.251452	0.711606	dme-mir-308,dme-miR-308-3p
0.178743	0.923014	dme-mir-310,dme-miR-310-3p
-0.0342375	0.983887	dme-mir-311,dme-miR-311-3p
0.017834	0.983887	dme-mir-312,dme-miR-312-3p
1.13851	0.557739	dme-mir-314,dme-miR-314-3p
0.111199	0.920931	dme-mir-315,dme-miR-315-3p
-0.396327	8.21e-07	dme-mir-315,dme-miR-315-5p
1.20602	0.258624	dme-mir-316,dme-miR-316-3p
-0.363085	0.239343	dme-mir-316,dme-miR-316-5p
-0.0313629	0.923945	dme-mir-317,dme-miR-317-3p
0.564997	0.059052	dme-mir-317,dme-miR-317-5p
0.48427	0.441441	dme-mir-318,dme-miR-318-3p
0.626091	0.00455287	dme-mir-31a,dme-miR-31a-3p
0.0172714	0.939741	dme-mir-31a,dme-miR-31a-5p
-0.0267369	0.925516	dme-mir-31b,dme-miR-31b-5p
0.0332703	0.923945	dme-mir-33,dme-miR-33-3p
-0.461952	0.000160063	dme-mir-33,dme-miR-33-5p
0.938284	0.00131392	dme-mir-34,dme-miR-34-3p
0.654176	1.88e-05	dme-mir-34,dme-miR-34-5p
0.0647131	0.939741	dme-mir-3642,dme-miR-3642-3p
-0.933392	0.239168	dme-mir-3645,dme-miR-3645-5p
-0.0274667	0.923945	dme-mir-375,dme-miR-375-3p
0.572898	0.0602574	dme-mir-375,dme-miR-375-5p
0.393954	0.877786	dme-mir-4,dme-miR-4-3p
-1.90407	0.0357174	dme-mir-4916,dme-miR-4916-3p
-0.873712	0.000153169	dme-mir-4919,dme-miR-4919-3p
1.33154	0.0558601	dme-mir-4940,dme-miR-4940-5p
0.32771	0.794965	dme-mir-4943,dme-miR-4943-3p
0.351626	0.690769	dme-mir-4949,dme-miR-4949-3p
-0.0138787	0.983887	dme-mir-4949,dme-miR-4949-5p
0.627001	0.384001	dme-mir-4951,dme-miR-4951-3p
0.672776	0.00342638	dme-mir-4951,dme-miR-4951-5p
0.307797	0.802936	dme-mir-4952,dme-miR-4952-3p
-0.00224907	0.993093	dme-mir-4960,dme-miR-4960-3p
0.158707	0.868676	dme-mir-4961,dme-miR-4961-5p
0.168811	0.893799	dme-mir-4962,dme-miR-4962-3p
-0.0507798	0.956753	dme-mir-4962,dme-miR-4962-5p
-1.10256	0.0589941	dme-mir-4963,dme-miR-4963-3p
-0.62606	0.564656	dme-mir-4964,dme-miR-4964-3p
-0.710405	0.0974113	dme-mir-4969,dme-miR-4969-5p
-0.802916	0.441441	dme-mir-4973,dme-miR-4973-5p
-0.69602	0.13049	dme-mir-4975,dme-miR-4975-5p
-1.23902	0.0877083	dme-mir-4976,dme-miR-4976-5p
-0.348921	0.458481	dme-mir-4984,dme-miR-4984-3p
1.0897	0.274666	dme-mir-4985,dme-miR-4985-5p
0.645273	0.564656	dme-mir-5,dme-miR-5-3p
-0.0788814	0.956753	dme-mir-5,dme-miR-5-5p
0.460738	0.711259	dme-mir-6-1,dme-miR-6-3p
0.460738	0.711259	dme-mir-6-1,dme-miR-6-3p
0.460738	0.711259	dme-mir-6-2,dme-miR-6-3p
0.460738	0.711259	dme-mir-6-2,dme-miR-6-3p
0.460397	0.711259	dme-mir-6-3,dme-miR-6-3p
0.460397	0.711259	dme-mir-6-3,dme-miR-6-3p
0.0102156	0.983887	dme-mir-7,dme-miR-7-3p
-0.301459	0.266623	dme-mir-7,dme-miR-7-5p
-0.289534	0.380294	dme-mir-79,dme-miR-79-3p
0.350651	0.418106	dme-mir-79,dme-miR-79-5p
-0.568116	0.00350785	dme-mir-8,dme-miR-8-3p
0.529243	0.252127	dme-mir-8,dme-miR-8-5p
0.286837	0.564656	dme-mir-87,dme-miR-87-3p
1.35016	2.08e-07	dme-mir-87,dme-miR-87-5p
0.0887368	0.579681	dme-mir-927,dme-miR-927-3p
-0.393861	0.014495	dme-mir-927,dme-miR-927-5p
-0.146722	0.672532	dme-mir-929,dme-miR-929-3p
-0.189312	0.377991	dme-mir-929,dme-miR-929-5p
0.317308	0.409601	dme-mir-92a,dme-miR-92a-3p
-0.322257	0.642057	dme-mir-92a,dme-miR-92a-5p
-0.617262	0.00226911	dme-mir-92b,dme-miR-92b-3p
0.0994433	0.680471	dme-mir-932,dme-miR-932-3p
-0.0962534	0.690082	dme-mir-932,dme-miR-932-5p
-0.138174	0.858026	dme-mir-9369,dme-miR-9369-3p
1.49554	0.000403985	dme-mir-9370,dme-miR-9370-5p
1.4552	0.00548086	dme-mir-9371,dme-miR-9371-5p
3.16492	9.86e-08	dme-mir-9372,dme-miR-9372-3p
1.36123	0.0357174	dme-mir-9373,dme-miR-9373-3p
0.391303	0.725192	dme-mir-9375,dme-miR-9375-3p
-1.37648	0.0593763	dme-mir-9378,dme-miR-9378-5p
-0.59654	0.521499	dme-mir-9381,dme-miR-9381-3p
1.07814	0.264233	dme-mir-9382,dme-miR-9382-3p
-0.382184	0.605944	dme-mir-9383,dme-miR-9383-3p
0.186956	0.652933	dme-mir-954,dme-miR-954-3p
0.591257	0.0544744	dme-mir-954,dme-miR-954-5p
0.914226	0.424242	dme-mir-955,dme-miR-955-3p
0.299741	0.424242	dme-mir-955,dme-miR-955-5p
0.348487	0.920931	dme-mir-956,dme-miR-956-3p
-0.672091	0.00151232	dme-mir-957,dme-miR-957-3p
-0.0656033	0.798868	dme-mir-957,dme-miR-957-5p
0.204136	0.893799	dme-mir-960,dme-miR-960-3p
-0.628056	0.642057	dme-mir-960,dme-miR-960-5p
-0.528769	0.610078	dme-mir-961,dme-miR-961-5p
0.553253	0.653106	dme-mir-962,dme-miR-962-5p
-0.0180961	0.983887	dme-mir-963,dme-miR-963-3p
-0.290704	0.652933	dme-mir-964,dme-miR-964-5p
-0.067481	0.923945	dme-mir-965,dme-miR-965-3p
-0.0828371	0.725192	dme-mir-965,dme-miR-965-5p
0.381033	0.557739	dme-mir-966,dme-miR-966-5p
-0.27832	0.678746	dme-mir-967,dme-miR-967-3p
-0.35573	0.362801	dme-mir-967,dme-miR-967-5p
0.841762	0.0574407	dme-mir-969,dme-miR-969-3p
-0.528478	0.145205	dme-mir-969,dme-miR-969-5p
-0.34282	0.0143781	dme-mir-970,dme-miR-970-3p
-0.0208738	0.939741	dme-mir-970,dme-miR-970-5p
-0.0801828	0.923945	dme-mir-971,dme-miR-971-3p
-0.00526642	0.993093	dme-mir-971,dme-miR-971-5p
-0.111629	0.923945	dme-mir-973,dme-miR-973-3p
-0.712446	0.422543	dme-mir-974,dme-miR-974-5p
-0.246253	0.819886	dme-mir-975,dme-miR-975-5p
-0.324302	0.819886	dme-mir-976,dme-miR-976-3p
-0.909101	0.441441	dme-mir-979,dme-miR-979-3p
-0.107355	0.920931	dme-mir-980,dme-miR-980-3p
-0.163708	0.557318	dme-mir-980,dme-miR-980-5p
-0.275497	0.26745	dme-mir-981,dme-miR-981-3p
0.280476	0.441441	dme-mir-981,dme-miR-981-5p
0.0967125	0.893799	dme-mir-982,dme-miR-982-5p
0.11721	0.923945	dme-mir-983-1,dme-miR-983-3p
-0.161817	0.652933	dme-mir-983-1,dme-miR-983-5p
0.11721	0.923945	dme-mir-983-2,dme-miR-983-3p
-0.161817	0.652933	dme-mir-983-2,dme-miR-983-5p
-0.379143	0.557318	dme-mir-984,dme-miR-984-5p
-0.192279	0.725192	dme-mir-986,dme-miR-986-3p
-0.285963	0.489334	dme-mir-986,dme-miR-986-5p
-0.293864	0.0940179	dme-mir-987,dme-miR-987-3p
-0.578535	0.0171056	dme-mir-987,dme-miR-987-5p
0.0224472	0.923945	dme-mir-988,dme-miR-988-3p
-0.0913341	0.689125	dme-mir-988,dme-miR-988-5p
-0.632628	3.47e-05	dme-mir-990,dme-miR-990-5p
-0.228354	0.283568	dme-mir-993,dme-miR-993-3p
0.136999	0.794965	dme-mir-993,dme-miR-993-5p
0.866042	0.230048	dme-mir-994,dme-miR-994-5p
-0.051367	0.923945	dme-mir-995,dme-miR-995-3p
0.269474	0.26745	dme-mir-995,dme-miR-995-5p
0.34601	0.113199	dme-mir-996,dme-miR-996-3p
0.643629	4e-07	dme-mir-996,dme-miR-996-5p
0.202916	0.19976	dme-mir-998,dme-miR-998-3p
0.359721	0.14	dme-mir-998,dme-miR-998-5p
-0.602987	0.00342638	dme-mir-999,dme-miR-999-3p
-0.468776	0.0940179	dme-mir-999,dme-miR-999-5p
0.15327	0.63955	dme-mir-9a,dme-miR-9a-3p
0.290529	0.208007	dme-mir-9a,dme-miR-9a-5p
0.341691	0.0347696	dme-mir-9b,dme-miR-9b-3p
0.0411756	0.920931	dme-mir-9b,dme-miR-9b-5p
0.404892	0.564656	dme-mir-9c,dme-miR-9c-3p
0.137201	0.652933	dme-mir-9c,dme-miR-9c-5p
-0.0303184	0.983887	dme-mir-iab-4,dme-miR-iab-4-5p
0.498876	0.923945	dme-mir-958,dme-miR-958-3p
1.00226	0.74374	dme-mir-958,dme-miR-958-5p

### Sheet: DeSeq2_29vs25
DeSeq2 differential expression results for miRNAs at 29ºC against 25ºC
log2FoldChange	padj	name
-0.211171	0.233962	dme-bantam,dme-bantam-3p
-0.357021	0.127117	dme-bantam,dme-bantam-5p
-0.0905825	0.796258	dme-let-7,dme-let-7-3p
0.075178	0.905495	dme-let-7,dme-let-7-5p
-0.114108	0.905495	dme-mir-1,dme-miR-1-3p
-0.0867831	0.836072	dme-mir-10,dme-miR-10-3p
0.106738	0.739408	dme-mir-10,dme-miR-10-5p
0.143953	0.797091	dme-mir-100,dme-miR-100-3p
0.24896	0.17538	dme-mir-100,dme-miR-100-5p
-0.514576	0.00737993	dme-mir-1000,dme-miR-1000-3p
0.45219	0.0260728	dme-mir-1000,dme-miR-1000-5p
-0.642549	0.131529	dme-mir-1001,dme-miR-1001-3p
-0.736098	0.000690597	dme-mir-1001,dme-miR-1001-5p
0.176495	0.796258	dme-mir-1003,dme-miR-1003-3p
-0.0795075	0.940011	dme-mir-1003,dme-miR-1003-5p
0.0891723	0.883182	dme-mir-1004,dme-miR-1004-3p
-0.0500151	0.886803	dme-mir-1004,dme-miR-1004-5p
-0.228408	0.739457	dme-mir-1006,dme-miR-1006-3p
1.1392	0.0037038	dme-mir-1006,dme-miR-1006-5p
0.732311	0.131529	dme-mir-1007,dme-miR-1007-3p
-0.329463	0.450517	dme-mir-1008,dme-miR-1008-5p
-0.592864	0.243709	dme-mir-1009,dme-miR-1009-3p
-0.0800228	0.785149	dme-mir-1010,dme-miR-1010-3p
-0.652411	0.00995744	dme-mir-1010,dme-miR-1010-5p
0.449275	0.757039	dme-mir-1011,dme-miR-1011-3p
-0.39883	0.233962	dme-mir-1012,dme-miR-1012-3p
-0.385972	0.32516	dme-mir-1012,dme-miR-1012-5p
-0.724623	6.26112e-08	dme-mir-1013,dme-miR-1013-3p
1.46435	0.0311153	dme-mir-1015,dme-miR-1015-3p
0.0927544	0.796258	dme-mir-1016,dme-miR-1016-3p
0.205119	0.830433	dme-mir-1016,dme-miR-1016-5p
0.313349	0.0884928	dme-mir-1017,dme-miR-1017-3p
-0.0569055	0.868537	dme-mir-11,dme-miR-11-3p
-0.00318234	0.988456	dme-mir-11,dme-miR-11-5p
-0.469033	0.750514	dme-mir-12,dme-miR-12-3p
0.303063	0.17538	dme-mir-12,dme-miR-12-5p
-0.656497	0.135434	dme-mir-124,dme-miR-124-3p
-0.475828	0.00423186	dme-mir-124,dme-miR-124-5p
-0.032378	0.951628	dme-mir-125,dme-miR-125-3p
0.193743	0.133941	dme-mir-125,dme-miR-125-5p
0.215485	0.514008	dme-mir-133,dme-miR-133-3p
-0.466195	0.00484501	dme-mir-133,dme-miR-133-5p
-0.562818	0.0101205	dme-mir-137,dme-miR-137-3p
0.0327061	0.951628	dme-mir-137,dme-miR-137-5p
0.175481	0.531483	dme-mir-13a,dme-miR-13a-3p
-0.246171	0.76707	dme-mir-13a,dme-miR-13a-5p
-0.0603922	0.843208	dme-mir-13b-1,dme-miR-13b-1-5p
0.278437	0.00741277	dme-mir-13b-1,dme-miR-13b-3p
0.447634	0.0789532	dme-mir-13b-2,dme-miR-13b-2-5p
0.278437	0.00741277	dme-mir-13b-2,dme-miR-13b-3p
0.068404	0.796258	dme-mir-14,dme-miR-14-3p
-0.195532	0.750514	dme-mir-14,dme-miR-14-5p
0.0157207	0.98612	dme-mir-184,dme-miR-184-3p
-0.0716171	0.919325	dme-mir-184,dme-miR-184-5p
-0.118132	0.858042	dme-mir-190,dme-miR-190-3p
0.332322	0.458814	dme-mir-190,dme-miR-190-5p
-0.152062	0.660056	dme-mir-193,dme-miR-193-3p
-0.0118712	0.985698	dme-mir-193,dme-miR-193-5p
0.059421	0.919354	dme-mir-210,dme-miR-210-3p
-0.482953	0.401133	dme-mir-210,dme-miR-210-5p
-0.846408	2.91437e-07	dme-mir-219,dme-miR-219-3p
-0.00686439	0.988456	dme-mir-219,dme-miR-219-5p
0.564574	0.0989918	dme-mir-2279,dme-miR-2279-5p
-0.831325	0.649192	dme-mir-2282,dme-miR-2282-3p
0.659364	0.796258	dme-mir-2283,dme-miR-2283-3p
-0.670188	0.526092	dme-mir-2489,dme-miR-2489-3p
-0.37635	0.796258	dme-mir-2493,dme-miR-2493-3p
0.445966	0.510116	dme-mir-2500,dme-miR-2500-3p
0.39522	0.858042	dme-mir-2500,dme-miR-2500-5p
0.373535	0.897463	dme-mir-2501,dme-miR-2501-5p
0.113952	0.843208	dme-mir-252,dme-miR-252-3p
0.0914815	0.796258	dme-mir-252,dme-miR-252-5p
0.484748	0.0355685	dme-mir-2535b,dme-miR-2535b-3p
-0.476328	0.120308	dme-mir-263a,dme-miR-263a-3p
0.165923	0.694588	dme-mir-263a,dme-miR-263a-5p
0.119616	0.836072	dme-mir-263b,dme-miR-263b-3p
0.199095	0.575047	dme-mir-263b,dme-miR-263b-5p
0.316457	0.831898	dme-mir-274,dme-miR-274-3p
0.249868	0.32074	dme-mir-274,dme-miR-274-5p
0.188851	0.476656	dme-mir-275,dme-miR-275-3p
0.233181	0.525802	dme-mir-275,dme-miR-275-5p
0.178009	0.57105	dme-mir-276a,dme-miR-276a-3p
0.252037	0.523226	dme-mir-276a,dme-miR-276a-5p
0.065854	0.858042	dme-mir-276b,dme-miR-276b-3p
0.252037	0.523226	dme-mir-276b,dme-miR-276b-5p
0.0989806	0.795058	dme-mir-277,dme-miR-277-3p
-0.7612	0.00281353	dme-mir-277,dme-miR-277-5p
0.254489	0.282142	dme-mir-278,dme-miR-278-3p
-0.445118	0.00737993	dme-mir-278,dme-miR-278-5p
-0.0484156	0.919325	dme-mir-279,dme-miR-279-3p
-0.310547	0.796258	dme-mir-279,dme-miR-279-5p
-0.771311	0.29397	dme-mir-281-1,dme-miR-281-1-5p
-0.222156	0.476656	dme-mir-281-1,dme-miR-281-3p
-0.222156	0.476656	dme-mir-281-1,dme-miR-281-3p
-0.362347	0.0588965	dme-mir-281-2,dme-miR-281-2-5p
-0.223119	0.476656	dme-mir-281-2,dme-miR-281-3p
-0.223119	0.476656	dme-mir-281-2,dme-miR-281-3p
-0.315708	0.796258	dme-mir-282,dme-miR-282-3p
0.137765	0.886803	dme-mir-282,dme-miR-282-5p
-0.369509	0.29397	dme-mir-283,dme-miR-283-3p
0.0817982	0.819511	dme-mir-283,dme-miR-283-5p
0.0133742	0.98303	dme-mir-284,dme-miR-284-3p
0.564146	0.000690597	dme-mir-284,dme-miR-284-5p
0.00393285	0.988456	dme-mir-285,dme-miR-285-3p
-0.668071	0.000144663	dme-mir-285,dme-miR-285-5p
0.214464	0.951628	dme-mir-286,dme-miR-286-3p
-0.060514	0.951628	dme-mir-2a-1,dme-miR-2a-1-5p
0.115149	0.796258	dme-mir-2a-1,dme-miR-2a-3p
0.115149	0.796258	dme-mir-2a-1,dme-miR-2a-3p
-0.390324	0.525802	dme-mir-2a-2,dme-miR-2a-2-5p
0.114445	0.796258	dme-mir-2a-2,dme-miR-2a-3p
0.114445	0.796258	dme-mir-2a-2,dme-miR-2a-3p
0.244828	0.65006	dme-mir-2b-1,dme-miR-2b-1-5p
-0.0807519	0.796258	dme-mir-2b-1,dme-miR-2b-3p
-0.0807519	0.796258	dme-mir-2b-1,dme-miR-2b-3p
-0.0160329	0.988456	dme-mir-2b-2,dme-miR-2b-2-5p
-0.0835767	0.796258	dme-mir-2b-2,dme-miR-2b-3p
-0.0835767	0.796258	dme-mir-2b-2,dme-miR-2b-3p
-0.309456	0.513658	dme-mir-2c,dme-miR-2c-3p
-0.927764	7.10968e-05	dme-mir-2c,dme-miR-2c-5p
0.0679876	0.974417	dme-mir-3,dme-miR-3-3p
0.0137145	0.988021	dme-mir-304,dme-miR-304-3p
0.132473	0.796258	dme-mir-304,dme-miR-304-5p
0.151253	0.65006	dme-mir-305,dme-miR-305-3p
0.0484638	0.93887	dme-mir-305,dme-miR-305-5p
-0.264108	0.858042	dme-mir-306,dme-miR-306-3p
-0.101676	0.836072	dme-mir-306,dme-miR-306-5p
0.0395866	0.940011	dme-mir-307a,dme-miR-307a-3p
0.618833	0.796258	dme-mir-307a,dme-miR-307a-5p
-0.400143	0.729534	dme-mir-308,dme-miR-308-3p
0.949053	0.513265	dme-mir-310,dme-miR-310-3p
0.843301	0.796258	dme-mir-310,dme-miR-310-5p
0.229601	0.905495	dme-mir-311,dme-miR-311-3p
0.510707	0.831414	dme-mir-311,dme-miR-311-5p
0.34389	0.821237	dme-mir-312,dme-miR-312-3p
0.993837	0.750514	dme-mir-314,dme-miR-314-3p
-0.351453	0.76707	dme-mir-315,dme-miR-315-3p
-0.0373762	0.836072	dme-mir-315,dme-miR-315-5p
1.39015	0.251121	dme-mir-316,dme-miR-316-3p
0.243787	0.618053	dme-mir-316,dme-miR-316-5p
-0.0341743	0.951628	dme-mir-317,dme-miR-317-3p
0.0555872	0.940011	dme-mir-317,dme-miR-317-5p
0.442164	0.649192	dme-mir-318,dme-miR-318-3p
0.247356	0.514008	dme-mir-31a,dme-miR-31a-3p
-0.114865	0.76707	dme-mir-31a,dme-miR-31a-5p
-0.0765838	0.85221	dme-mir-31b,dme-miR-31b-5p
0.762224	0.000654284	dme-mir-33,dme-miR-33-3p
0.785928	6.28246e-12	dme-mir-33,dme-miR-33-5p
-0.610041	0.0816584	dme-mir-34,dme-miR-34-3p
-0.0842322	0.796258	dme-mir-34,dme-miR-34-5p
-0.264855	0.843208	dme-mir-3642,dme-miR-3642-3p
0.159253	0.964715	dme-mir-3645,dme-miR-3645-3p
-0.00750967	0.988456	dme-mir-3645,dme-miR-3645-5p
0.365447	0.0789532	dme-mir-375,dme-miR-375-3p
-0.589814	0.131529	dme-mir-375,dme-miR-375-5p
0.422384	0.886803	dme-mir-4,dme-miR-4-3p
0.313987	0.836072	dme-mir-4916,dme-miR-4916-3p
1.40049	6.28246e-12	dme-mir-4919,dme-miR-4919-3p
-1.28455	0.261726	dme-mir-4940,dme-miR-4940-5p
-0.638041	0.754966	dme-mir-4943,dme-miR-4943-3p
-0.0118411	0.988456	dme-mir-4949,dme-miR-4949-3p
-0.311424	0.796258	dme-mir-4949,dme-miR-4949-5p
0.860977	0.280396	dme-mir-4951,dme-miR-4951-3p
-0.172521	0.750514	dme-mir-4951,dme-miR-4951-5p
0.161277	0.940011	dme-mir-4952,dme-miR-4952-3p
0.486803	0.847145	dme-mir-4956,dme-miR-4956-5p
-0.353414	0.525802	dme-mir-4960,dme-miR-4960-3p
-0.173335	0.886803	dme-mir-4961,dme-miR-4961-5p
0.206427	0.886803	dme-mir-4962,dme-miR-4962-3p
0.0630536	0.974417	dme-mir-4962,dme-miR-4962-5p
0.388131	0.729534	dme-mir-4963,dme-miR-4963-3p
0.460814	0.796258	dme-mir-4964,dme-miR-4964-3p
-0.226823	0.796258	dme-mir-4969,dme-miR-4969-5p
0.118216	0.974417	dme-mir-4972,dme-miR-4972-5p
-0.372252	0.832537	dme-mir-4973,dme-miR-4973-5p
-0.590103	0.31386	dme-mir-4975,dme-miR-4975-5p
1.34271	0.0588965	dme-mir-4976,dme-miR-4976-5p
-0.0346442	0.988456	dme-mir-4982,dme-miR-4982-3p
0.0607456	0.951628	dme-mir-4984,dme-miR-4984-3p
-2.08024	0.152205	dme-mir-4985,dme-miR-4985-5p
0.587973	0.796258	dme-mir-4986,dme-miR-4986-3p
1.13394	0.31386	dme-mir-5,dme-miR-5-3p
-0.0235463	0.988456	dme-mir-5,dme-miR-5-5p
-0.0116902	0.988456	dme-mir-6-1,dme-miR-6-3p
-0.0116902	0.988456	dme-mir-6-1,dme-miR-6-3p
-0.0116902	0.988456	dme-mir-6-2,dme-miR-6-3p
-0.0116902	0.988456	dme-mir-6-2,dme-miR-6-3p
-0.0120307	0.988456	dme-mir-6-3,dme-miR-6-3p
-0.0120307	0.988456	dme-mir-6-3,dme-miR-6-3p
-0.386283	0.514008	dme-mir-7,dme-miR-7-3p
0.133741	0.796258	dme-mir-7,dme-miR-7-5p
0.234531	0.649192	dme-mir-79,dme-miR-79-3p
-0.148741	0.836072	dme-mir-79,dme-miR-79-5p
-0.00957158	0.988456	dme-mir-8,dme-miR-8-3p
0.0457423	0.966445	dme-mir-8,dme-miR-8-5p
-0.052103	0.952997	dme-mir-87,dme-miR-87-3p
-0.412391	0.322667	dme-mir-87,dme-miR-87-5p
-0.424319	0.00030574	dme-mir-927,dme-miR-927-3p
0.245525	0.24998	dme-mir-927,dme-miR-927-5p
-0.0302733	0.965713	dme-mir-929,dme-miR-929-3p
0.370341	0.0588965	dme-mir-929,dme-miR-929-5p
0.81558	0.00995744	dme-mir-92a,dme-miR-92a-3p
0.0746906	0.951628	dme-mir-92a,dme-miR-92a-5p
1.01529	6.26112e-08	dme-mir-92b,dme-miR-92b-3p
-0.0920003	0.796258	dme-mir-932,dme-miR-932-3p
0.234029	0.32516	dme-mir-932,dme-miR-932-5p
0.331472	0.729534	dme-mir-9369,dme-miR-9369-3p
-0.408649	0.722691	dme-mir-9370,dme-miR-9370-5p
-2.04508	0.00995744	dme-mir-9371,dme-miR-9371-5p
-4.34797	0.0031358	dme-mir-9372,dme-miR-9372-3p
-0.124131	0.988456	dme-mir-9372,dme-miR-9372-5p
0.0808994	0.966445	dme-mir-9373,dme-miR-9373-3p
-1.05492	0.460423	dme-mir-9375,dme-miR-9375-3p
-1.88957	0.287858	dme-mir-9375,dme-miR-9375-5p
-0.155911	0.919325	dme-mir-9378,dme-miR-9378-5p
-0.010777	0.988456	dme-mir-9381,dme-miR-9381-3p
-1.96075	0.31386	dme-mir-9381,dme-miR-9381-5p
-0.535194	0.796258	dme-mir-9382,dme-miR-9382-3p
0.46562	0.649192	dme-mir-9383,dme-miR-9383-3p
0.215774	0.923405	dme-mir-9388,dme-miR-9388-3p
-0.562961	0.133941	dme-mir-954,dme-miR-954-3p
-0.130984	0.835393	dme-mir-954,dme-miR-954-5p
0.234411	0.919325	dme-mir-955,dme-miR-955-3p
-0.211237	0.757039	dme-mir-955,dme-miR-955-5p
1.12624	0.754966	dme-mir-956,dme-miR-956-3p
-0.101807	0.82728	dme-mir-957,dme-miR-957-3p
0.189627	0.499425	dme-mir-957,dme-miR-957-5p
1.18826	0.233962	dme-mir-960,dme-miR-960-3p
0.962098	0.514008	dme-mir-960,dme-miR-960-5p
1.01694	0.29397	dme-mir-961,dme-miR-961-5p
1.51548	0.172129	dme-mir-962,dme-miR-962-5p
1.68771	0.0311153	dme-mir-963,dme-miR-963-3p
1.3163	0.00423186	dme-mir-964,dme-miR-964-5p
0.141357	0.900472	dme-mir-965,dme-miR-965-3p
-0.483904	0.00741277	dme-mir-965,dme-miR-965-5p
0.249246	0.796258	dme-mir-966,dme-miR-966-5p
1.21708	0.0101205	dme-mir-967,dme-miR-967-3p
-0.174913	0.796258	dme-mir-967,dme-miR-967-5p
-0.565953	0.326287	dme-mir-969,dme-miR-969-3p
0.31751	0.57105	dme-mir-969,dme-miR-969-5p
0.0996677	0.750514	dme-mir-970,dme-miR-970-3p
-0.0664691	0.886803	dme-mir-970,dme-miR-970-5p
0.207258	0.819511	dme-mir-971,dme-miR-971-3p
-0.456335	0.769755	dme-mir-971,dme-miR-971-5p
-0.283037	0.919325	dme-mir-972,dme-miR-972-3p
-0.161814	0.923405	dme-mir-973,dme-miR-973-3p
-0.558057	0.729534	dme-mir-974,dme-miR-974-5p
-0.171033	0.919325	dme-mir-975,dme-miR-975-5p
-0.253717	0.905495	dme-mir-976,dme-miR-976-3p
0.483391	0.796258	dme-mir-979,dme-miR-979-3p
0.22759	0.832537	dme-mir-980,dme-miR-980-3p
0.0371429	0.940011	dme-mir-980,dme-miR-980-5p
-0.249948	0.460423	dme-mir-981,dme-miR-981-3p
-0.605769	0.107612	dme-mir-981,dme-miR-981-5p
0.523375	0.836072	dme-mir-982,dme-miR-982-3p
-0.616552	0.229436	dme-mir-982,dme-miR-982-5p
0.624644	0.694588	dme-mir-983-1,dme-miR-983-3p
-0.379319	0.30603	dme-mir-983-1,dme-miR-983-5p
0.624644	0.694588	dme-mir-983-2,dme-miR-983-3p
-0.379319	0.30603	dme-mir-983-2,dme-miR-983-5p
-0.0971903	0.937491	dme-mir-984,dme-miR-984-5p
0.194061	0.819511	dme-mir-986,dme-miR-986-3p
-0.285187	0.65006	dme-mir-986,dme-miR-986-5p
-0.300845	0.131529	dme-mir-987,dme-miR-987-3p
-0.329557	0.313951	dme-mir-987,dme-miR-987-5p
0.331172	0.0669769	dme-mir-988,dme-miR-988-3p
-0.228993	0.31386	dme-mir-988,dme-miR-988-5p
0.0140392	0.980443	dme-mir-990,dme-miR-990-5p
-0.101024	0.796258	dme-mir-993,dme-miR-993-3p
-0.246653	0.750514	dme-mir-993,dme-miR-993-5p
0.507749	0.697221	dme-mir-994,dme-miR-994-5p
0.014036	0.988456	dme-mir-995,dme-miR-995-3p
-0.271672	0.352892	dme-mir-995,dme-miR-995-5p
0.127546	0.796258	dme-mir-996,dme-miR-996-3p
-0.355123	0.0176614	dme-mir-996,dme-miR-996-5p
-0.133822	0.575047	dme-mir-998,dme-miR-998-3p
-0.440137	0.120308	dme-mir-998,dme-miR-998-5p
-0.318243	0.264252	dme-mir-999,dme-miR-999-3p
-0.197881	0.739408	dme-mir-999,dme-miR-999-5p
0.171566	0.739457	dme-mir-9a,dme-miR-9a-3p
0.206734	0.526092	dme-mir-9a,dme-miR-9a-5p
0.0502393	0.886803	dme-mir-9b,dme-miR-9b-3p
0.178887	0.58022	dme-mir-9b,dme-miR-9b-5p
-0.15741	0.902182	dme-mir-9c,dme-miR-9c-3p
0.0382927	0.951628	dme-mir-9c,dme-miR-9c-5p
0.468525	0.796258	dme-mir-iab-4,dme-miR-iab-4-5p
0.903693	0.750514	dme-mir-2501,dme-miR-2501-3p
0.690109	0.796258	dme-mir-4942,dme-miR-4942-3p
0.766388	0.739457	dme-mir-4950,dme-miR-4950-3p
1.27504	0.836072	dme-mir-958,dme-miR-958-3p
0.269189	0.965713	dme-mir-958,dme-miR-958-5p
0.863994	0.796258	dme-mir-4968,dme-miR-4968-5p
3.90912	0.100724	dme-mir-4914,dme-miR-4914-5p

### Sheet: DeSeq2_18vs29
DeSeq2 differential expression results for miRNAs at 18ºC against 29ºC
log2FoldChange	padj	name
-0.00128592	0.996962	dme-bantam,dme-bantam-3p
0.789121	3.27442e-06	dme-bantam,dme-bantam-5p
0.205694	0.226684	dme-let-7,dme-let-7-3p
-0.283326	0.350385	dme-let-7,dme-let-7-5p
-0.274384	0.591572	dme-mir-1,dme-miR-1-3p
-0.367464	0.0821722	dme-mir-10,dme-miR-10-3p
-0.433353	0.000743329	dme-mir-10,dme-miR-10-5p
-0.669698	0.0146845	dme-mir-100,dme-miR-100-3p
-0.509542	0.000106311	dme-mir-100,dme-miR-100-5p
1.03974	3.25958e-11	dme-mir-1000,dme-miR-1000-3p
-0.696332	3.0293e-05	dme-mir-1000,dme-miR-1000-5p
1.11488	0.000380236	dme-mir-1001,dme-miR-1001-3p
1.10007	5.22475e-09	dme-mir-1001,dme-miR-1001-5p
1.62876	0.41463	dme-mir-1002,dme-miR-1002-3p
-0.525432	0.13277	dme-mir-1003,dme-miR-1003-3p
0.662371	0.108776	dme-mir-1003,dme-miR-1003-5p
-0.880426	0.000227786	dme-mir-1004,dme-miR-1004-3p
-0.878781	3.76992e-10	dme-mir-1004,dme-miR-1004-5p
1.58723	0.343642	dme-mir-1005,dme-miR-1005-3p
-0.395905	0.223338	dme-mir-1006,dme-miR-1006-3p
-0.980848	0.00546655	dme-mir-1006,dme-miR-1006-5p
-1.23049	0.00129656	dme-mir-1007,dme-miR-1007-3p
0.0115994	0.977514	dme-mir-1008,dme-miR-1008-5p
0.544307	0.171532	dme-mir-1009,dme-miR-1009-3p
-0.135291	0.321996	dme-mir-1010,dme-miR-1010-3p
0.758229	0.000584266	dme-mir-1010,dme-miR-1010-5p
-1.46659	0.0367433	dme-mir-1011,dme-miR-1011-3p
0.627819	0.00798439	dme-mir-1012,dme-miR-1012-3p
0.208513	0.557347	dme-mir-1012,dme-miR-1012-5p
0.755537	2.91767e-09	dme-mir-1013,dme-miR-1013-3p
-1.3668	0.0222248	dme-mir-1015,dme-miR-1015-3p
-0.329235	0.0599939	dme-mir-1016,dme-miR-1016-3p
-0.29491	0.590977	dme-mir-1016,dme-miR-1016-5p
-0.894388	2.83389e-11	dme-mir-1017,dme-miR-1017-3p
0.273475	0.0932906	dme-mir-11,dme-miR-11-3p
0.114796	0.64766	dme-mir-11,dme-miR-11-5p
-0.0544431	0.96986	dme-mir-12,dme-miR-12-3p
-0.674025	2.5269e-05	dme-mir-12,dme-miR-12-5p
0.733966	0.0411468	dme-mir-124,dme-miR-124-3p
0.328468	0.0372211	dme-mir-124,dme-miR-124-5p
0.291024	0.193607	dme-mir-125,dme-miR-125-3p
-0.211455	0.0454315	dme-mir-125,dme-miR-125-5p
-0.251945	0.232664	dme-mir-133,dme-miR-133-3p
0.952835	3.53215e-12	dme-mir-133,dme-miR-133-5p
0.0433722	0.89014	dme-mir-137,dme-miR-137-3p
-0.462634	0.0367433	dme-mir-137,dme-miR-137-5p
-0.554457	0.000385272	dme-mir-13a,dme-miR-13a-3p
0.354197	0.390732	dme-mir-13a,dme-miR-13a-5p
-0.233778	0.136121	dme-mir-13b-1,dme-miR-13b-1-5p
-0.35684	7.34922e-05	dme-mir-13b-1,dme-miR-13b-3p
-0.331294	0.136121	dme-mir-13b-2,dme-miR-13b-2-5p
-0.35684	7.34922e-05	dme-mir-13b-2,dme-miR-13b-3p
0.190751	0.121637	dme-mir-14,dme-miR-14-3p
0.986316	5.28234e-05	dme-mir-14,dme-miR-14-5p
-0.324456	0.163332	dme-mir-184,dme-miR-184-3p
0.58035	0.0417272	dme-mir-184,dme-miR-184-5p
-0.0820743	0.871612	dme-mir-190,dme-miR-190-3p
-0.831234	0.00126526	dme-mir-190,dme-miR-190-5p
0.799221	1.60448e-07	dme-mir-193,dme-miR-193-3p
-0.067047	0.742661	dme-mir-193,dme-miR-193-5p
0.0910676	0.790811	dme-mir-210,dme-miR-210-3p
1.83086	6.13641e-08	dme-mir-210,dme-miR-210-5p
1.25833	1.52045e-16	dme-mir-219,dme-miR-219-3p
0.0390226	0.938149	dme-mir-219,dme-miR-219-5p
-1.29511	4.74655e-07	dme-mir-2279,dme-miR-2279-5p
-0.257889	0.871612	dme-mir-2282,dme-miR-2282-3p
-0.868714	0.579449	dme-mir-2283,dme-miR-2283-3p
1.10546	0.0883471	dme-mir-2489,dme-miR-2489-3p
1.03697	0.135823	dme-mir-2493,dme-miR-2493-3p
-0.0548395	0.938149	dme-mir-2500,dme-miR-2500-3p
-1.51651	0.226684	dme-mir-2500,dme-miR-2500-5p
-2.08206	0.17538	dme-mir-2501,dme-miR-2501-5p
0.442485	0.130537	dme-mir-252,dme-miR-252-3p
-0.000989851	0.997275	dme-mir-252,dme-miR-252-5p
-0.989336	6.13735e-08	dme-mir-2535b,dme-miR-2535b-3p
1.2034	3.58822e-08	dme-mir-263a,dme-miR-263a-3p
-0.157662	0.513787	dme-mir-263a,dme-miR-263a-5p
0.0602918	0.89014	dme-mir-263b,dme-miR-263b-3p
-0.357593	0.0840095	dme-mir-263b,dme-miR-263b-5p
1.2519	0.0512155	dme-mir-274,dme-miR-274-3p
-0.391245	0.0280602	dme-mir-274,dme-miR-274-5p
0.113069	0.583905	dme-mir-275,dme-miR-275-3p
0.0530855	0.876722	dme-mir-275,dme-miR-275-5p
-0.230449	0.226684	dme-mir-276a,dme-miR-276a-3p
0.309356	0.218093	dme-mir-276a,dme-miR-276a-5p
-0.406737	0.0166576	dme-mir-276b,dme-miR-276b-3p
0.309356	0.218093	dme-mir-276b,dme-miR-276b-5p
-0.0756124	0.708622	dme-mir-277,dme-miR-277-3p
1.60985	1.50337e-14	dme-mir-277,dme-miR-277-5p
-0.436108	0.007321	dme-mir-278,dme-miR-278-3p
0.405139	0.00648318	dme-mir-278,dme-miR-278-5p
0.254361	0.201911	dme-mir-279,dme-miR-279-3p
0.750159	0.175427	dme-mir-279,dme-miR-279-5p
1.48761	0.00207499	dme-mir-281-1,dme-miR-281-1-5p
0.748949	1.4339e-05	dme-mir-281-1,dme-miR-281-3p
0.748949	1.4339e-05	dme-mir-281-1,dme-miR-281-3p
1.02195	1.16472e-12	dme-mir-281-2,dme-miR-281-2-5p
0.749831	1.4339e-05	dme-mir-281-2,dme-miR-281-3p
0.749831	1.4339e-05	dme-mir-281-2,dme-miR-281-3p
0.89153	0.0883471	dme-mir-282,dme-miR-282-3p
-0.454808	0.334623	dme-mir-282,dme-miR-282-5p
0.19618	0.536644	dme-mir-283,dme-miR-283-3p
-0.750529	3.62067e-07	dme-mir-283,dme-miR-283-5p
-0.206	0.243254	dme-mir-284,dme-miR-284-3p
-1.45877	8.70648e-26	dme-mir-284,dme-miR-284-5p
-0.126975	0.587448	dme-mir-285,dme-miR-285-3p
1.72898	6.85763e-31	dme-mir-285,dme-miR-285-5p
-0.0467985	0.983441	dme-mir-286,dme-miR-286-3p
0.329049	0.461795	dme-mir-2a-1,dme-miR-2a-1-5p
-0.013597	0.96986	dme-mir-2a-1,dme-miR-2a-3p
-0.013597	0.96986	dme-mir-2a-1,dme-miR-2a-3p
1.4403	1.25888e-05	dme-mir-2a-2,dme-miR-2a-2-5p
-0.0139396	0.96986	dme-mir-2a-2,dme-miR-2a-3p
-0.0139396	0.96986	dme-mir-2a-2,dme-miR-2a-3p
-0.426759	0.143707	dme-mir-2b-1,dme-miR-2b-1-5p
0.0572327	0.761413	dme-mir-2b-1,dme-miR-2b-3p
0.0572327	0.761413	dme-mir-2b-1,dme-miR-2b-3p
0.451551	0.0981512	dme-mir-2b-2,dme-miR-2b-2-5p
0.0605666	0.742661	dme-mir-2b-2,dme-miR-2b-3p
0.0605666	0.742661	dme-mir-2b-2,dme-miR-2b-3p
0.769866	0.00346242	dme-mir-2c,dme-miR-2c-3p
1.28171	5.34386e-10	dme-mir-2c,dme-miR-2c-5p
0.674417	0.384643	dme-mir-3,dme-miR-3-3p
0.578346	0.00272987	dme-mir-304,dme-miR-304-3p
-0.420653	0.0821722	dme-mir-304,dme-miR-304-5p
0.0732604	0.742661	dme-mir-305,dme-miR-305-3p
-0.21681	0.421238	dme-mir-305,dme-miR-305-5p
0.909063	0.218093	dme-mir-306,dme-miR-306-3p
0.374767	0.136121	dme-mir-306,dme-miR-306-5p
0.0321349	0.928722	dme-mir-307a,dme-miR-307a-3p
-0.160268	0.917345	dme-mir-307a,dme-miR-307a-5p
0.148691	0.853211	dme-mir-308,dme-miR-308-3p
-0.770309	0.43767	dme-mir-310,dme-miR-310-3p
-0.835902	0.666603	dme-mir-310,dme-miR-310-5p
-0.263838	0.832637	dme-mir-311,dme-miR-311-3p
-2.70318	0.045581	dme-mir-311,dme-miR-311-5p
-0.326056	0.730257	dme-mir-312,dme-miR-312-3p
-0.590391	0.758454	dme-mir-313,dme-miR-313-5p
0.144676	0.959003	dme-mir-314,dme-miR-314-3p
0.462652	0.44744	dme-mir-315,dme-miR-315-3p
-0.358951	4.32416e-06	dme-mir-315,dme-miR-315-5p
-0.184133	0.89014	dme-mir-316,dme-miR-316-3p
-0.606872	0.0165775	dme-mir-316,dme-miR-316-5p
0.00281141	0.996746	dme-mir-317,dme-miR-317-3p
0.50941	0.0757541	dme-mir-317,dme-miR-317-5p
0.0421064	0.96986	dme-mir-318,dme-miR-318-3p
0.378735	0.100274	dme-mir-31a,dme-miR-31a-3p
0.132137	0.524452	dme-mir-31a,dme-miR-31a-5p
0.0498469	0.873191	dme-mir-31b,dme-miR-31b-5p
-0.728954	0.000299787	dme-mir-33,dme-miR-33-3p
-1.24788	6.85763e-31	dme-mir-33,dme-miR-33-5p
1.54832	2.21076e-09	dme-mir-34,dme-miR-34-3p
0.738409	2.06419e-07	dme-mir-34,dme-miR-34-5p
0.329568	0.699922	dme-mir-3642,dme-miR-3642-3p
1.06981	0.617412	dme-mir-3644,dme-miR-3644-3p
-0.473866	0.777371	dme-mir-3645,dme-miR-3645-3p
-0.925882	0.205589	dme-mir-3645,dme-miR-3645-5p
-0.392914	0.0220686	dme-mir-375,dme-miR-375-3p
1.16271	3.99868e-05	dme-mir-375,dme-miR-375-5p
-0.0284299	0.992139	dme-mir-4,dme-miR-4-3p
1.23732	0.545346	dme-mir-4909,dme-miR-4909-3p
-0.0857537	0.97037	dme-mir-4913,dme-miR-4913-3p
-2.21806	0.00785836	dme-mir-4916,dme-miR-4916-3p
-2.2742	4.47769e-30	dme-mir-4919,dme-miR-4919-3p
2.61609	0.000385585	dme-mir-4940,dme-miR-4940-5p
0.244586	0.941261	dme-mir-4941,dme-miR-4941-5p
0.96575	0.332499	dme-mir-4943,dme-miR-4943-3p
2.87006	0.0939804	dme-mir-4943,dme-miR-4943-5p
0.363467	0.676165	dme-mir-4949,dme-miR-4949-3p
0.297545	0.699922	dme-mir-4949,dme-miR-4949-5p
-0.233975	0.742661	dme-mir-4951,dme-miR-4951-3p
0.845296	8.66202e-05	dme-mir-4951,dme-miR-4951-5p
0.14652	0.912052	dme-mir-4952,dme-miR-4952-3p
0.823973	0.684358	dme-mir-4956,dme-miR-4956-3p
0.369539	0.832637	dme-mir-4956,dme-miR-4956-5p
2.01275	0.192905	dme-mir-4957,dme-miR-4957-5p
0.351165	0.347218	dme-mir-4960,dme-miR-4960-3p
0.332042	0.625411	dme-mir-4961,dme-miR-4961-5p
-0.0376159	0.97037	dme-mir-4962,dme-miR-4962-3p
-0.113833	0.914155	dme-mir-4962,dme-miR-4962-5p
-1.49069	0.00423452	dme-mir-4963,dme-miR-4963-3p
-1.08687	0.192905	dme-mir-4964,dme-miR-4964-3p
0.491015	0.803209	dme-mir-4965,dme-miR-4965-5p
-0.483582	0.277809	dme-mir-4969,dme-miR-4969-5p
0.390728	0.874068	dme-mir-4972,dme-miR-4972-3p
-0.109089	0.96986	dme-mir-4972,dme-miR-4972-5p
-0.430664	0.699789	dme-mir-4973,dme-miR-4973-5p
-0.105917	0.874379	dme-mir-4975,dme-miR-4975-5p
-2.58173	1.31582e-05	dme-mir-4976,dme-miR-4976-5p
-0.439963	0.86266	dme-mir-4979,dme-miR-4979-3p
0.107043	0.97037	dme-mir-4981,dme-miR-4981-3p
-0.834677	0.577547	dme-mir-4982,dme-miR-4982-3p
0.797231	0.73439	dme-mir-4983,dme-miR-4983-3p
-0.409667	0.324285	dme-mir-4984,dme-miR-4984-3p
3.16993	0.00314558	dme-mir-4985,dme-miR-4985-5p
-0.421591	0.742003	dme-mir-4986,dme-miR-4986-3p
-0.488665	0.617412	dme-mir-5,dme-miR-5-3p
-0.0553351	0.971318	dme-mir-5,dme-miR-5-5p
0.472428	0.684976	dme-mir-6-1,dme-miR-6-3p
0.472428	0.684976	dme-mir-6-1,dme-miR-6-3p
0.472428	0.684976	dme-mir-6-2,dme-miR-6-3p
0.472428	0.684976	dme-mir-6-2,dme-miR-6-3p
0.472428	0.684976	dme-mir-6-3,dme-miR-6-3p
0.472428	0.684976	dme-mir-6-3,dme-miR-6-3p
0.396499	0.312745	dme-mir-7,dme-miR-7-3p
-0.435199	0.0562933	dme-mir-7,dme-miR-7-5p
-0.524065	0.045581	dme-mir-79,dme-miR-79-3p
0.499392	0.171532	dme-mir-79,dme-miR-79-5p
-0.558544	0.00254606	dme-mir-8,dme-miR-8-3p
0.4835	0.243254	dme-mir-8,dme-miR-8-5p
0.33894	0.410263	dme-mir-87,dme-miR-87-3p
1.76255	4.96771e-12	dme-mir-87,dme-miR-87-5p
0.513055	8.24138e-07	dme-mir-927,dme-miR-927-3p
-0.639386	6.08393e-06	dme-mir-927,dme-miR-927-5p
-0.116449	0.723812	dme-mir-929,dme-miR-929-3p
-0.559654	0.000301081	dme-mir-929,dme-miR-929-5p
-0.498272	0.102244	dme-mir-92a,dme-miR-92a-3p
-0.396948	0.512729	dme-mir-92a,dme-miR-92a-5p
-1.63255	6.94356e-21	dme-mir-92b,dme-miR-92b-3p
0.191444	0.31903	dme-mir-932,dme-miR-932-3p
-0.330282	0.0559917	dme-mir-932,dme-miR-932-5p
-0.469646	0.329662	dme-mir-9369,dme-miR-9369-3p
1.90419	1.18042e-05	dme-mir-9370,dme-miR-9370-5p
0.364379	0.904709	dme-mir-9371,dme-miR-9371-3p
3.50028	6.13641e-08	dme-mir-9371,dme-miR-9371-5p
7.51289	4.25096e-10	dme-mir-9372,dme-miR-9372-3p
4.19161	0.0231444	dme-mir-9372,dme-miR-9372-5p
1.28033	0.0507622	dme-mir-9373,dme-miR-9373-3p
1.44622	0.112066	dme-mir-9375,dme-miR-9375-3p
2.86056	0.0187652	dme-mir-9375,dme-miR-9375-5p
-1.22057	0.0932906	dme-mir-9378,dme-miR-9378-5p
-0.585763	0.485848	dme-mir-9381,dme-miR-9381-3p
1.65535	0.288508	dme-mir-9381,dme-miR-9381-5p
1.61334	0.0776816	dme-mir-9382,dme-miR-9382-3p
-0.847804	0.120468	dme-mir-9383,dme-miR-9383-3p
-0.899917	0.642434	dme-mir-9384,dme-miR-9384-5p
-1.00201	0.362662	dme-mir-9388,dme-miR-9388-3p
0.749917	0.0104285	dme-mir-954,dme-miR-954-3p
0.722241	0.00936127	dme-mir-954,dme-miR-954-5p
0.679816	0.550664	dme-mir-955,dme-miR-955-3p
0.510978	0.0981512	dme-mir-955,dme-miR-955-5p
-0.777751	0.710276	dme-mir-956,dme-miR-956-3p
-0.570283	0.00486195	dme-mir-957,dme-miR-957-3p
-0.25523	0.146734	dme-mir-957,dme-miR-957-5p
-2.16091	0.232664	dme-mir-959,dme-miR-959-3p
-0.984123	0.212236	dme-mir-960,dme-miR-960-3p
-1.59015	0.0981512	dme-mir-960,dme-miR-960-5p
-1.54571	0.0333691	dme-mir-961,dme-miR-961-5p
-0.962229	0.308602	dme-mir-962,dme-miR-962-5p
-1.7058	0.0130699	dme-mir-963,dme-miR-963-3p
-1.607	8.3906e-05	dme-mir-964,dme-miR-964-5p
-0.208838	0.742661	dme-mir-965,dme-miR-965-3p
0.401067	0.0157171	dme-mir-965,dme-miR-965-5p
1.88208	0.343793	dme-mir-966,dme-miR-966-3p
0.131787	0.860611	dme-mir-966,dme-miR-966-5p
-1.4954	0.00041969	dme-mir-967,dme-miR-967-3p
-0.180818	0.666603	dme-mir-967,dme-miR-967-5p
1.40771	0.000222067	dme-mir-969,dme-miR-969-3p
-0.845988	0.00688468	dme-mir-969,dme-miR-969-5p
-0.442488	0.000389057	dme-mir-970,dme-miR-970-3p
0.0455953	0.889049	dme-mir-970,dme-miR-970-5p
-0.28744	0.589369	dme-mir-971,dme-miR-971-3p
0.451068	0.596602	dme-mir-971,dme-miR-971-5p
0.80491	0.577045	dme-mir-972,dme-miR-972-3p
0.0501854	0.96986	dme-mir-973,dme-miR-973-3p
-0.15439	0.89014	dme-mir-974,dme-miR-974-5p
-0.0752202	0.959003	dme-mir-975,dme-miR-975-5p
-0.0705849	0.96986	dme-mir-976,dme-miR-976-3p
-2.24891	0.175427	dme-mir-978,dme-miR-978-3p
-1.39249	0.151275	dme-mir-979,dme-miR-979-3p
-0.334945	0.591393	dme-mir-980,dme-miR-980-3p
-0.20085	0.362798	dme-mir-980,dme-miR-980-5p
-0.0255488	0.949321	dme-mir-981,dme-miR-981-3p
0.886245	0.00204562	dme-mir-981,dme-miR-981-5p
-0.570791	0.730257	dme-mir-982,dme-miR-982-3p
0.713264	0.0637733	dme-mir-982,dme-miR-982-5p
-0.507434	0.589369	dme-mir-983-1,dme-miR-983-3p
0.217502	0.502669	dme-mir-983-1,dme-miR-983-5p
-0.507434	0.589369	dme-mir-983-2,dme-miR-983-3p
0.217502	0.502669	dme-mir-983-2,dme-miR-983-5p
-0.281952	0.639769	dme-mir-984,dme-miR-984-5p
-0.38634	0.39644	dme-mir-986,dme-miR-986-3p
-0.000776499	0.997697	dme-mir-986,dme-miR-986-5p
0.00698062	0.977514	dme-mir-987,dme-miR-987-3p
-0.248977	0.343793	dme-mir-987,dme-miR-987-5p
-0.308725	0.0454315	dme-mir-988,dme-miR-988-3p
0.137659	0.482178	dme-mir-988,dme-miR-988-5p
-0.646667	8.64019e-06	dme-mir-990,dme-miR-990-5p
-0.12733	0.577045	dme-mir-993,dme-miR-993-3p
0.383653	0.310921	dme-mir-993,dme-miR-993-5p
0.358293	0.64546	dme-mir-994,dme-miR-994-5p
-0.065403	0.89014	dme-mir-995,dme-miR-995-3p
0.541146	0.00552826	dme-mir-995,dme-miR-995-5p
0.218464	0.329743	dme-mir-996,dme-miR-996-3p
0.998752	5.3461e-17	dme-mir-996,dme-miR-996-5p
0.336737	0.00982351	dme-mir-998,dme-miR-998-3p
0.799858	0.000112696	dme-mir-998,dme-miR-998-5p
-0.284744	0.198739	dme-mir-999,dme-miR-999-3p
-0.270895	0.350385	dme-mir-999,dme-miR-999-5p
-0.0182963	0.96986	dme-mir-9a,dme-miR-9a-3p
0.0837956	0.742661	dme-mir-9a,dme-miR-9a-5p
0.291452	0.0637733	dme-mir-9b,dme-miR-9b-3p
-0.137712	0.549283	dme-mir-9b,dme-miR-9b-5p
0.562302	0.343642	dme-mir-9c,dme-miR-9c-3p
0.0989083	0.734885	dme-mir-9c,dme-miR-9c-5p
-0.498844	0.642434	dme-mir-iab-4,dme-miR-iab-4-5p
-1.98977	0.175427	dme-mir-2501,dme-miR-2501-3p
0.919439	0.699789	dme-mir-3641,dme-miR-3641-3p
-1.45741	0.317185	dme-mir-4942,dme-miR-4942-3p
-2.01549	0.0876742	dme-mir-4950,dme-miR-4950-3p
-1.04582	0.639769	dme-mir-4961,dme-miR-4961-3p
0.530357	0.889049	dme-mir-956,dme-miR-956-5p
-0.776159	0.868141	dme-mir-958,dme-miR-958-3p
0.733068	0.81393	dme-mir-958,dme-miR-958-5p
0.842297	0.851569	dme-mir-309,dme-miR-309-3p
-1.1405	0.587448	dme-mir-4968,dme-miR-4968-5p
-2.88256	0.125849	dme-mir-4914,dme-miR-4914-5p
